# Allele-specific expression reveals multiple paths to highland adaptation in maize

**DOI:** 10.1101/2022.07.15.500250

**Authors:** Haixiao Hu, Taylor Crow, Saghi Nojoomi, Aimee J. Schulz, Matthew B. Hufford, Sherry Flint-Garcia, Ruairidh Sawers, Ruben Rellan-Alvarez, Juan M. Estévez-Palmas, Jeffrey Ross-Ibarra, Daniel E. Runcie

## Abstract

Maize is a staple food of smallholder farmers living in highland regions up to 4,000 meters above sea level worldwide. Mexican and South American highlands are two major highland maize growing regions, and population genetic data suggests the maize’s adaptation to these regions occurred largely independently, providing a case study for parallel evolution. To better understand the mechanistic basis of highland adaptation, we crossed maize landraces from 108 highland and lowland sites of Mexico and South America with the inbred line B73 to produce F_1_ hybrids and grew them in both highland and lowland sites in Mexico. We identified thousands of genes with divergent expression between highland and lowland populations. Hundreds of these genes show patterns of convergent evolution between Mexico and South America. To dissect the genetic architecture of the divergent gene expression, we developed a novel allele-specific expression analysis pipeline to detect genes with divergent functional *cis-*regulatory variation between highland and lowland populations. We identified hundreds of genes with divergent *cis-*regulation between highland and lowland landrace alleles, with 20 in common between regions, further suggesting convergence in the genes underlying highland adaptation. Further analyses suggest multiple mechanisms contribute to this convergence. Our findings reveal a complex genetic architecture of *cis*-regulatory alleles underlying adaptation to highlands in maize. Although the vast majority of evolutionary changes associated with highland adaptation were region-specific, our findings highlight an important role for convergence at the gene expression and gene regulation levels as well.
