## supplementary table S1 for "Allele-specific expression reveals multiple paths to highland adaptation in maize"

### Sheet: TableS1_Information_of_108_HiLo
ID	Long	Lat	Elevation	Race	Elevation_class	Linename	Pair	Experiment	WGS_Samplename	collnumb	colldate
CIMMYTMA-027432	-92.63	16.75	2131		High	Mex_10H	Mex_10	f17	WGS_LR_P2_21	CHIS846	38132
CIMMYTMA-025027	-95.0013	16.4789	28	ZAPCHI	Low	Mex_10L	Mex_10	f17	WGS_LR_P2_48	OAXA520	27943
CIMMYTMA-021008	-107.755	29.3544	2145	HEMBRA	High	Mex_11H	Mex_11	f17	WGS_LR_P2_22	CHIH369	35872
CIMMYTMA-000645	-104.563	29.5667	798	CELAYA	Low	Mex_11L	Mex_11	f17	WGS_LR_P2_49	CHIH15	15707
CIMMYTMA-019483	-103.478	22.9026	2019	CONNOR	High	Mex_12H	Mex_12	f17	WGS_LR_P2_23	ZACA134	23012
CIMMYTMA-023628	-100	21.9333	994	CONICO	Low	Mex_12L	Mex_12	f17	WGS_LR_P2_50	SNLP143
CIMMYTMA-001535	-99.8	20.7	2039	CONNOR	High	Mex_13H	Mex_13	f17	WGS_LR_P2_24	QUER56
CIMMYTMA-007026	-105.167	21.2	8	TUXPEN	Low	Mex_13L	Mex_13	f17	WGS_LR_P2_51	NAYA149	24838
CIMMYTMA-006081	-97.8672	17.1908	2338	CONICO	High	Mex_14H	Mex_14	f17	WGS_LR_P2_25	OAXA350	25611
CIMMYTMA-025041	-93.7167	16.7	547	OLOTIL	Low	Mex_14L	Mex_14	f17	WGS_LR_P2_52	CHIS533	26299
CIMMYTMA-005606	-102.267	19.65	2287	CACAHU	High	Mex_15H	Mex_15	f17	WGS_LR_P2_26	MICH355	25584
CIMMYTMA-017852	-99.3667	18.7167	952	TUXPEN	Low	Mex_15L	Mex_15	f17	WGS_LR_P2_53	MORE128
CIMMYTMA-021113	-106.633	28.5333	2141	CELAYA	High	Mex_16H	Mex_16	f17	WGS_LR_P2_27	CHIH474	35879
CIMMYTMA-007344	-110.367	29.4354	390	ONAVEN	Low	Mex_16L	Mex_16	f17	WGS_LR_P2_54	SONO169	24838
CIMMYTMA-013920	-97.2167	17.45	2083		High	Mex_17H	Mex_17	f17	WGS_LR_P2_28	OAXA69	17168
CIMMYTMA-017793	-89.1333	17.0833	97		Low	Mex_17L	Mex_17	f17	WGS_LR_P2_55	BELI9
CIMMYTMA-021313	-102.167	21.0167	2055	CELAYA	High	Mex_18H	Mex_18	f17	WGS_LR_P2_29	JALI576	28535
CIMMYTMA-007076	-104.883	21.7167	177	BOFO	Low	Mex_18L	Mex_18	f17	WGS_LR_P1_42	NAYA222	24838
CIMMYTMA-016642	-101.583	21.8833	2213	CELAYA	High	Mex_19H	Mex_19	f17	WGS_LR_P2_30	JALI348	27126
CIMMYTMA-023971	-104.47	22.2741	648	BOFO	Low	Mex_19L	Mex_19	f17	WGS_LR_P1_43	NAYA223	24838
RIMMA0625	-97.3833	19	2600	CACAHUACINTLE	High	Mex_1H	Mex_1	f17	WGS_LR_P2_12	NA	NA
CIMMYTMA-005460	-100.65	18.35	245	TUXPEN	Low	Mex_1L	Mex_1	f17	WGS_LR_P2_40	GUER51	17168
CIMMYTMA-021154	-107.5	28.55	2046	CONNOR	High	Mex_20H	Mex_20	f17	WGS_LR_P2_31	CHIH515	35886
CIMMYTMA-000449	-100.726	28.2698	356	TUXPEN	Low	Mex_20L	Mex_20	f17	WGS_LR_P1_44	COAH64	19027
CIMMYTMA-013771	-101.217	21.4833	2091		High	Mex_22H	Mex_22	f17	WGS_LR_P2_32	GUAN333	28495
CIMMYTMA-003266	-97.75	21.1	88	TEPECI	Low	Mex_22L	Mex_22	f17	WGS_LR_P1_45	VERA201	21739
CIMMYTMA-021332	-102.667	20.8167	2017	CELAYA	High	Mex_23H	Mex_23	f17	WGS_LR_P2_33	JALI637	28508
CIMMYTMA-025845	-98.3833	21.5167	42	TUXPEN	Low	Mex_23L	Mex_23	f17	WGS_LR_P1_46	VERA272
CIMMYTMA-025151	-100.139	20.1758	2674		High	Mex_24H	Mex_24	f17	WGS_LR_P2_34	QUER111	28624
CIMMYTMA-025289	-104.4	20.8	800		Low	Mex_24L	Mex_24	f17	WGS_LR_P1_47	NAYA312	27395
CIMMYTMA-005613	-101.583	19.499	2280	MUSHIT	High	Mex_25H	Mex_25	f17	WGS_LR_P2_35	MICH371	25584
CIMMYTMA-003229	-96.87	20.32	5	TUXPEN	Low	Mex_25L	Mex_25	f17	WGS_LR_P1_48	VERA142	21733
CIMMYTMA-018374	-99.52	19.97	2418		High	Mex_26H	Mex_26	f17	WGS_LR_P2_36	MEXI193	19725
CIMMYTMA-002345	-96.7081	19.8554	372	TUXPEN	Low	Mex_26L	Mex_26	f17	WGS_LR_P1_49	VERA118	19031
CIMMYTMA-005339	-102.8	19.06	324	VANDEN	Low	Mex_27L	Mex_27	f17	WGS_LR_P1_53	MICH180	19029
CIMMYTMA-007937	-108.25	29.65	2141	GORDO	High	Mex_28H	Mex_28	f17	WGS_LR_P2_37	CHIH140	24838
CIMMYTMA-007294	-109.395	28.9751	454	TABPER	Low	Mex_28L	Mex_28	f17	WGS_LR_P1_50	SONO115	25186
CIMMYTMA-013374	-104.121	24.4703	2030	CONNOR	High	Mex_29H	Mex_29	f17	WGS_LR_P2_38	DURA33	22282
CIMMYTMA-000861	-107.46	24.8244	46	CHAPAL	Low	Mex_29L	Mex_29	f17	WGS_LR_P1_51	SINA2	15707
RIMMA0421	-97.9833	19.85	2250	CONICO	High	Mex_2H	Mex_2	f17	WGS_LR_P2_13	NA	NA
CIMMYTMA-000554	-101.25	21.0167	2064	CELAYA	High	Mex_30H	Mex_30	f17	WGS_LR_P2_39	GUAN4	15707
CIMMYTMA-000547	-99.6324	21.4451	562	TUXPEN	Low	Mex_30L	Mex_30	f17	WGS_LR_P1_52	QUER50
RIMMA0672	-99.1333	19.6833	2256	CHALQUENO	High	Mex_3H	Mex_3	f17	WGS_LR_P2_14	NA	NA
CIMMYTMA-002335	-97.3822	20.4303	109	TUXPEN	Low	Mex_3L	Mex_3	f17	WGS_LR_P2_41	VERA77	17533
CIMMYTMA-008102	-97.24	19.71	2220	PALOME	High	Mex_4H	Mex_4	f17	WGS_LR_P2_15	VERA311	25589
CIMMYTMA-007015	-105.333	20.3167	655	TUXPEN	Low	Mex_4L	Mex_4	f17	WGS_LR_P2_42	JALI276	25156
CIMMYTMA-014017	-101.117	23.1333	2043		High	Mex_5H	Mex_5	f17	WGS_LR_P2_16	SNLP176
CIMMYTMA-018888	-105.462	22.4171	11	TABLON	Low	Mex_5L	Mex_5	f17	WGS_LR_P2_43	NAYA70	19400
CIMMYTMA-020218	-96.2667	16.9	2164	BOLITA	High	Mex_6H	Mex_6	f17	WGS_LR_P2_17	OAXA724	35499
CIMMYTMA-016261	-101.262	17.561	52		Low	Mex_6L	Mex_6	f17	WGS_LR_P2_44	GUER127	17168
CIMMYTMA-026945	-97.9167	19.3167	2492		High	Mex_7H	Mex_7	f17	WGS_LR_P2_18	TLAX525	29587
CIMMYTMA-000686	-95.4368	18.5899	30	TUXPEN	Low	Mex_7L	Mex_7	f17	WGS_LR_P2_45	VERA126	18994
CIMMYTMA-007584	-98.4333	19.2833	2261	CONICO	High	Mex_8H	Mex_8	f17	WGS_LR_P2_19	PUEB384	24473
CIMMYTMA-023180	-103.732	19.332	720		Low	Mex_8L	Mex_8	f17	WGS_LR_P2_46	COLI26	19360
CIMMYTMA-027102	-102.132	21.9214	2042	CONNOR	High	Mex_9H	Mex_9	f17	WGS_LR_P2_20	AGUC67	27395
CIMMYTMA-020752	-98.8701	21.0623	436	CONICO	Low	Mex_9L	Mex_9	f17	WGS_LR_P2_47	HIDA184	26299
CIMMYTMA-014497	-69.4195	-19.3141	2430	HARTAR	High	SA_10H	SA_10	f17	WGS_LR_P1_9	CHZM01070	30056
CIMMYTMA-014453	-69.8659	-19.0104	700	HARTAR	Low	SA_10L	SA_10	f17	WGS_LR_P1_35	CHZM01008	29652
CIMMYTMA-008361	-74.25	-12.9333	2655		High	SA_13H	SA_13	f17	WGS_LR_P1_26	PERU511	19725
CIMMYTMA-018202	-77.7729	-8.56306	3412		High	SA_14H	SA_14	f17	WGS_LR_P1_10	PERU923	19511
CIMMYTMA-014578	-76.4715	-8.44463	580		Low	SA_14L	SA_14	f17	WGS_LR_P1_36	SNMART111	29342
CIMMYTMA-024949	-70.0513	-17.4505	3206		High	SA_15H	SA_15	f17	WGS_LR_P1_11	TAC.41	28703
CIMMYTMA-011857	-59.5908	-18.3455	613		Low	SA_15L	SA_15	f17	WGS_LR_P1_37	BOLI809	19965
CIMMYTMA-015009	-65.0833	-18.1833	2520	AYZUMA	High	SA_16H	SA_16	f17	WGS_LR_P1_12	BOZM0748	28479
CIMMYTMA-011854	-57.8279	-18.9651	120	POJOSO	Low	SA_16L	SA_16	f17	WGS_LR_P1_38	BOLI802	19967
CIMMYTMA-008025	-65.35	-23.2	2973		High	SA_17H	SA_17	f17	WGS_LR_P1_13	ARGE521	19176
CIMMYTMA-014287	-64.4051	-22.5377	559	CUBAAM	Low	SA_17L	SA_17	f17	WGS_LR_P1_39	BOZM0258	28418
CIMMYTMA-015086	-67.3667	-14.3167	189		Low	SA_18L	SA_18	f17	WGS_LR_P2_11	BOZM1162
CIMMYTMA-014359	-65.2333	-21.3667	2900	AYZUMA	High	SA_19H	SA_19	f17	WGS_LR_P1_14	BOZM0697	28588
CIMMYTMA-014283	-63.6667	-21.9167	640	CUBAAM	Low	SA_19L	SA_19	f17	WGS_LR_P1_40	BOZM0244	28415
CIMMYTMA-015032	-65.8333	-17.55	2725		High	SA_1H	SA_1	f17	WGS_LR_P1_1	BOZM0881
CIMMYTMA-016874	-63.3084	-17.8982	516		Low	SA_1L	SA_1	f17	WGS_LR_P1_27	BOLI434	19503
CIMMYTMA-024894	-78.65	-6.55	2391		High	SA_20H	SA_20	f17	WGS_LR_P1_15	CAJ.138	26877
CIMMYTMA-026029	-75.2982	-7.22175	137		Low	SA_20L	SA_20	f17	WGS_LR_P2_1	LOR.16	29190
CIMMYTMA-024925	-75.322	-11.904	3315	SNJERO	High	SA_21H	SA_21	f17	WGS_LR_P1_16	JUN.160	27881
CIMMYTMA-009025	-70.25	-12	234	ENANO	Low	SA_21L	SA_21	f17	WGS_LR_P2_2	PERU1124	19725
CIMMYTMA-018244	-76.5575	-9.40828	3135		High	SA_22H	SA_22	f17	WGS_LR_P1_17	HCO.140
CIMMYTMA-026034	-74.9	-10.3333	252		Low	SA_22L	SA_22	f17	WGS_LR_P2_3	PAS.18	29403
CIMMYTMA-022843	-73.1012	5.39967	2150	SABANE	High	SA_23H	SA_23	f17	WGS_LR_P1_18	BOYA371	18939
CIMMYTMA-019738	-74.92	5.32	840		Low	SA_23L	SA_23	f17	WGS_LR_P2_4	CALD369	20345
CIMMYTMA-012541	-77.7237	-9.17654	2453		High	SA_24H	SA_24	f17	WGS_LR_P1_19	PERU675	19511
CIMMYTMA-008993	-78.7324	-8.59708	14	COLORA	Low	SA_24L	SA_24	f17	WGS_LR_P2_5	PERU637	19725
CIMMYTMA-024848	-66.2155	-20.8163	3937	KELLU	High	SA_25H	SA_25	f17	WGS_LR_P1_20	BOZM1458
CIMMYTMA-014383	-63.2923	-20.6805	755	CUBAAM	Low	SA_25L	SA_25	f17	WGS_LR_P2_6	BOZM1348
CIMMYTMA-021797	-78.4579	-0.148041	2890	MISHCA	High	SA_26H	SA_26	f17	WGS_LR_P1_21	ECUA8833
CIMMYTMA-017379	-80.4402	-1.0663	36		Low	SA_26L	SA_26	f17	WGS_LR_P2_7	ECUA652	19584
CIMMYTMA-024902	-71.7447	-13.951	3061		High	SA_27H	SA_27	f17	WGS_LR_P1_22	CUZ.290	27576
CIMMYTMA-016818	-75.2193	-14.6601	236		Low	SA_27L	SA_27	f17	WGS_LR_P1_41	ICA42	29252
CIMMYTMA-012440	-79.7101	-4.63593	2641		High	SA_28H	SA_28	f17	WGS_LR_P1_23	PIUR106	22859
CIMMYTMA-026035	-80.7114	-4.87271	49		Low	SA_28L	SA_28	f17	WGS_LR_P2_8	PIUR152	28825
CIMMYTMA-024483	-65.7649	-23.534	3488	PISING	High	SA_29H	SA_29	f17	WGS_LR_P1_24	ARZM09063	28277
CIMMYTMA-026714	-61.48	-23.78	175	PERLIT	Low	SA_29L	SA_29	f17	WGS_LR_P2_9	ARZM07041
CIMMYTMA-012291	-74.8653	-12.6345	3263		High	SA_2H	SA_2	f17	WGS_LR_P1_2	HVCA.15	19480
CIMMYTMA-009022	-73.0948	-12.624	751	PIRICI	Low	SA_2L	SA_2	f17	WGS_LR_P1_28	PERU1101	19515
CIMMYTMA-014996	-64.7667	-20.7833	3100	MOROCH	High	SA_30H	SA_30	f17	WGS_LR_P1_25	BOZM0696	28406
CIMMYTMA-014311	-64.1268	-21.5504	920	APERLA	Low	SA_30L	SA_30	f17	WGS_LR_P2_10	BOZM0296	28414
CIMMYTMA-013311	-79.2372	-3.62029	2497	MEZCLA	High	SA_3H	SA_3	f17	WGS_LR_P1_3	ECUAX14210	25071
CIMMYTMA-010248	-79.7475	-2.76139	2		Low	SA_3L	SA_3	f17	WGS_LR_P1_29	ECUA	24963
CIMMYTMA-018676	-68.15	-16.5	3929		High	SA_4H	SA_4	f17	WGS_LR_P1_4	BOLI683	19869
CIMMYTMA-028912	-60.6667	-17.4167	324	CUBAAM	Low	SA_4L	SA_4	f17	WGS_LR_P1_30	BOZM0704	28459
CIMMYTMA-012085	-77.2404	-9.38511	3524		High	SA_6H	SA_6	f17	WGS_LR_P1_5	ANC.526	25036
CIMMYTMA-014588	-75.5135	-9.02893	306		Low	SA_6L	SA_6	f17	WGS_LR_P1_31	UCAYAL9	29403
CIMMYTMA-012231	-72.8997	-13.6503	2154	CHUNCH	High	SA_7H	SA_7	f17	WGS_LR_P1_6	APUC.169	25009
CIMMYTMA-017281	-65.1951	-14.3896	149		Low	SA_7L	SA_7	f17	WGS_LR_P1_32	BOLI1060	19948
CIMMYTMA-012342	-78.0419	-7.80427	3217	SHAJAT	High	SA_8H	SA_8	f17	WGS_LR_P1_7	LIB.114	25044
CIMMYTMA-026062	-76.6927	-7.17434	269		Low	SA_8L	SA_8	f17	WGS_LR_P1_33	SNMART124	29373
CIMMYTMA-018242	-72.2085	-13.4203	3326	PISCCO	High	SA_9H	SA_9	f17	WGS_LR_P1_8	CUZ.351	27912
CIMMYTMA-016832	-76.4667	-12.7333	260		Low	SA_9L	SA_9	f17	WGS_LR_P1_34	LIM.76	28584
