## supplementary table S3 for "Allele-specific expression reveals multiple paths to highland adaptation in maize"

### Sheet: Sheet1
Tsupplementary table S3	Counts of differentially expressed genes by effect and tissue. Genes are declared significant if lfsr < 0.05. "SA" tests for differences between the Mexico and SA populations. "Mex:High" and "SA:High" test for a difference between highland and lowland accessions in each population. "Mex:Lat" and "SA:Lat" test for an association of expression and latitude in each population. "TimeOfDay" tests for …
	SA	Mex:High	SA:High	Mex:Lat	SA:Lat	TimeOfDay	Total
MetLeaftip	114	1278	715	50	60	11741	18369
MetLeafbase	106	3716	1626	22	50	15546	20401
PvLeaftip	107	319	368	10	122	5888	18079
Total	124	4432	1816	60	131	18544	21599
