## supplementary table S4 for "Allele-specific expression reveals multiple paths to highland adaptation in maize"

### Sheet: DE_Convergent_genes_ma
Tissue	GeneID
MetLeaftip	Zm00001d034039
MetLeaftip	Zm00001d040450
MetLeaftip	Zm00001d022088
MetLeaftip	Zm00001d006454
MetLeaftip	Zm00001d010752
MetLeaftip	Zm00001d047967
MetLeaftip	Zm00001d024314
MetLeaftip	Zm00001d050218
MetLeaftip	Zm00001d018394
MetLeaftip	Zm00001d039684
MetLeaftip	Zm00001d050409
MetLeaftip	Zm00001d050917
MetLeaftip	Zm00001d002396
MetLeaftip	Zm00001d038725
MetLeaftip	Zm00001d023904
MetLeaftip	Zm00001d010987
MetLeaftip	Zm00001d002801
MetLeaftip	Zm00001d014743
MetLeaftip	Zm00001d030892
MetLeaftip	Zm00001d028477
MetLeaftip	Zm00001d009688
MetLeaftip	Zm00001d023651
MetLeaftip	Zm00001d015985
MetLeaftip	Zm00001d033278
MetLeaftip	Zm00001d047201
MetLeaftip	Zm00001d051556
MetLeaftip	Zm00001d023376
MetLeaftip	Zm00001d030623
MetLeaftip	Zm00001d010988
MetLeaftip	Zm00001d037367
MetLeaftip	Zm00001d034040
MetLeaftip	Zm00001d016167
MetLeaftip	Zm00001d014292
MetLeaftip	Zm00001d039634
MetLeaftip	Zm00001d024808
MetLeaftip	Zm00001d003799
MetLeaftip	Zm00001d033654
MetLeaftip	Zm00001d049362
MetLeaftip	Zm00001d027711
MetLeaftip	Zm00001d039118
MetLeaftip	Zm00001d042420
MetLeaftip	Zm00001d016553
MetLeaftip	Zm00001d050735
MetLeaftip	Zm00001d025683
MetLeaftip	Zm00001d020268
MetLeaftip	Zm00001d025099
MetLeaftip	Zm00001d009858
MetLeaftip	Zm00001d014885
MetLeaftip	Zm00001d016506
MetLeaftip	Zm00001d025362
MetLeaftip	Zm00001d042146
MetLeaftip	Zm00001d038252
MetLeaftip	Zm00001d032557
MetLeaftip	Zm00001d030372
MetLeaftip	Zm00001d040941
MetLeaftip	Zm00001d029251
MetLeaftip	Zm00001d024734
MetLeaftip	Zm00001d029476
MetLeaftip	Zm00001d050748
MetLeaftip	Zm00001d026669
MetLeaftip	Zm00001d034519
MetLeaftip	Zm00001d038199
MetLeaftip	Zm00001d041711
MetLeaftip	Zm00001d022251
MetLeaftip	Zm00001d011086
MetLeaftip	Zm00001d014435
MetLeaftip	Zm00001d033002
MetLeaftip	Zm00001d027734
MetLeaftip	Zm00001d003504
MetLeaftip	Zm00001d032215
MetLeaftip	Zm00001d049905
MetLeaftip	Zm00001d014425
MetLeaftip	Zm00001d048474
MetLeaftip	Zm00001d008727
MetLeaftip	Zm00001d021490
MetLeaftip	Zm00001d052164
MetLeaftip	Zm00001d033338
MetLeaftip	Zm00001d042863
MetLeaftip	Zm00001d047796
MetLeaftip	Zm00001d024936
MetLeaftip	Zm00001d052273
MetLeaftip	Zm00001d045339
MetLeaftip	Zm00001d052457
MetLeaftip	Zm00001d005894
MetLeaftip	Zm00001d035003
MetLeaftip	Zm00001d015570
MetLeaftip	Zm00001d024965
MetLeaftip	Zm00001d019363
MetLeaftip	Zm00001d008525
MetLeaftip	Zm00001d046372
MetLeaftip	Zm00001d008189
MetLeaftip	Zm00001d014241
MetLeaftip	Zm00001d022526
MetLeaftip	Zm00001d038830
MetLeaftip	Zm00001d052559
MetLeaftip	Zm00001d034896
MetLeaftip	Zm00001d049954
MetLeaftip	Zm00001d035774
MetLeaftip	Zm00001d044899
MetLeaftip	Zm00001d030937
MetLeaftip	Zm00001d016308
MetLeaftip	Zm00001d006389
MetLeaftip	Zm00001d014423
MetLeaftip	Zm00001d053189
MetLeaftip	Zm00001d011242
MetLeaftip	Zm00001d050955
MetLeaftip	Zm00001d038270
MetLeaftip	Zm00001d003195
MetLeaftip	Zm00001d005779
MetLeaftip	Zm00001d032250
MetLeaftip	Zm00001d020040
MetLeaftip	Zm00001d043563
MetLeaftip	Zm00001d050822
MetLeaftip	Zm00001d012675
MetLeaftip	Zm00001d024511
MetLeaftip	Zm00001d029654
MetLeaftip	Zm00001d040741
MetLeaftip	Zm00001d043827
MetLeaftip	Zm00001d036575
MetLeaftip	Zm00001d018444
MetLeaftip	Zm00001d046784
MetLeaftip	Zm00001d049910
MetLeaftip	Zm00001d045567
MetLeaftip	Zm00001d043432
MetLeaftip	Zm00001d016800
MetLeaftip	Zm00001d019339
MetLeafbase	Zm00001d022088
MetLeafbase	Zm00001d023904
MetLeafbase	Zm00001d047967
MetLeafbase	Zm00001d014885
MetLeafbase	Zm00001d029997
MetLeafbase	Zm00001d023651
MetLeafbase	Zm00001d029251
MetLeafbase	Zm00001d034040
MetLeafbase	Zm00001d048703
MetLeafbase	Zm00001d032557
MetLeafbase	Zm00001d000853
MetLeafbase	Zm00001d039684
MetLeafbase	Zm00001d002373
MetLeafbase	Zm00001d025180
MetLeafbase	Zm00001d035200
MetLeafbase	Zm00001d008907
MetLeafbase	Zm00001d009688
MetLeafbase	Zm00001d022619
MetLeafbase	Zm00001d034809
MetLeafbase	Zm00001d010987
MetLeafbase	Zm00001d038863
MetLeafbase	Zm00001d032532
MetLeafbase	Zm00001d049543
MetLeafbase	Zm00001d022042
MetLeafbase	Zm00001d040644
MetLeafbase	Zm00001d005779
MetLeafbase	Zm00001d031480
MetLeafbase	Zm00001d048373
MetLeafbase	Zm00001d050735
MetLeafbase	Zm00001d052164
MetLeafbase	Zm00001d051861
MetLeafbase	Zm00001d034868
MetLeafbase	Zm00001d042044
MetLeafbase	Zm00001d010988
MetLeafbase	Zm00001d004137
MetLeafbase	Zm00001d048722
MetLeafbase	Zm00001d050567
MetLeafbase	Zm00001d050737
MetLeafbase	Zm00001d041594
MetLeafbase	Zm00001d015985
MetLeafbase	Zm00001d043563
MetLeafbase	Zm00001d016167
MetLeafbase	Zm00001d049945
MetLeafbase	Zm00001d011826
MetLeafbase	Zm00001d007632
MetLeafbase	Zm00001d016166
MetLeafbase	Zm00001d014425
MetLeafbase	Zm00001d025683
MetLeafbase	Zm00001d048702
MetLeafbase	Zm00001d035773
MetLeafbase	Zm00001d018444
MetLeafbase	Zm00001d043380
MetLeafbase	Zm00001d049583
MetLeafbase	Zm00001d014692
MetLeafbase	Zm00001d015037
MetLeafbase	Zm00001d051951
MetLeafbase	Zm00001d044415
MetLeafbase	Zm00001d024314
MetLeafbase	Zm00001d040941
MetLeafbase	Zm00001d033657
MetLeafbase	Zm00001d047392
MetLeafbase	Zm00001d052622
MetLeafbase	Zm00001d046218
MetLeafbase	Zm00001d041732
MetLeafbase	Zm00001d025867
MetLeafbase	Zm00001d032396
MetLeafbase	Zm00001d043067
MetLeafbase	Zm00001d015856
MetLeafbase	Zm00001d026451
MetLeafbase	Zm00001d050928
MetLeafbase	Zm00001d037164
MetLeafbase	Zm00001d045339
MetLeafbase	Zm00001d052101
MetLeafbase	Zm00001d016553
MetLeafbase	Zm00001d049692
MetLeafbase	Zm00001d010456
MetLeafbase	Zm00001d015086
MetLeafbase	Zm00001d014292
MetLeafbase	Zm00001d024936
MetLeafbase	Zm00001d020108
MetLeafbase	Zm00001d026244
MetLeafbase	Zm00001d013669
MetLeafbase	Zm00001d044672
MetLeafbase	Zm00001d036343
MetLeafbase	Zm00001d011086
MetLeafbase	Zm00001d013511
MetLeafbase	Zm00001d051053
MetLeafbase	Zm00001d025165
MetLeafbase	Zm00001d046492
MetLeafbase	Zm00001d014668
MetLeafbase	Zm00001d011386
MetLeafbase	Zm00001d052404
MetLeafbase	Zm00001d011738
MetLeafbase	Zm00001d012395
MetLeafbase	Zm00001d014990
MetLeafbase	Zm00001d030372
MetLeafbase	Zm00001d006219
MetLeafbase	Zm00001d002978
MetLeafbase	Zm00001d047876
MetLeafbase	Zm00001d045938
MetLeafbase	Zm00001d023908
MetLeafbase	Zm00001d014446
MetLeafbase	Zm00001d025991
MetLeafbase	Zm00001d015293
MetLeafbase	Zm00001d023695
MetLeafbase	Zm00001d050409
MetLeafbase	Zm00001d014769
MetLeafbase	Zm00001d043502
MetLeafbase	Zm00001d039677
MetLeafbase	Zm00001d019218
MetLeafbase	Zm00001d011351
MetLeafbase	Zm00001d035634
MetLeafbase	Zm00001d005695
MetLeafbase	Zm00001d033297
MetLeafbase	Zm00001d017890
MetLeafbase	Zm00001d012273
MetLeafbase	Zm00001d007839
MetLeafbase	Zm00001d018394
MetLeafbase	Zm00001d013135
MetLeafbase	Zm00001d024036
MetLeafbase	Zm00001d029608
MetLeafbase	Zm00001d011210
MetLeafbase	Zm00001d027734
MetLeafbase	Zm00001d003894
MetLeafbase	Zm00001d019836
MetLeafbase	Zm00001d018515
MetLeafbase	Zm00001d038830
MetLeafbase	Zm00001d014954
MetLeafbase	Zm00001d047201
MetLeafbase	Zm00001d047853
MetLeafbase	Zm00001d044243
MetLeafbase	Zm00001d044201
MetLeafbase	Zm00001d008618
MetLeafbase	Zm00001d007186
MetLeafbase	Zm00001d029965
MetLeafbase	Zm00001d002593
MetLeafbase	Zm00001d052056
MetLeafbase	Zm00001d034010
MetLeafbase	Zm00001d016783
MetLeafbase	Zm00001d043328
MetLeafbase	Zm00001d041603
MetLeafbase	Zm00001d043827
MetLeafbase	Zm00001d038270
MetLeafbase	Zm00001d026669
MetLeafbase	Zm00001d043845
MetLeafbase	Zm00001d020242
MetLeafbase	Zm00001d033210
MetLeafbase	Zm00001d047256
MetLeafbase	Zm00001d023699
MetLeafbase	Zm00001d043508
MetLeafbase	Zm00001d023820
MetLeafbase	Zm00001d020208
MetLeafbase	Zm00001d025656
MetLeafbase	Zm00001d033338
MetLeafbase	Zm00001d028687
MetLeafbase	Zm00001d053404
MetLeafbase	Zm00001d022251
MetLeafbase	Zm00001d029647
MetLeafbase	Zm00001d025353
MetLeafbase	Zm00001d018134
MetLeafbase	Zm00001d037109
MetLeafbase	Zm00001d015377
MetLeafbase	Zm00001d006049
MetLeafbase	Zm00001d007639
MetLeafbase	Zm00001d020220
MetLeafbase	Zm00001d010440
MetLeafbase	Zm00001d025571
MetLeafbase	Zm00001d005814
MetLeafbase	Zm00001d049138
MetLeafbase	Zm00001d037079
MetLeafbase	Zm00001d028964
MetLeafbase	Zm00001d015613
MetLeafbase	Zm00001d032373
MetLeafbase	Zm00001d048944
MetLeafbase	Zm00001d008226
MetLeafbase	Zm00001d036537
MetLeafbase	Zm00001d039142
MetLeafbase	Zm00001d010672
MetLeafbase	Zm00001d010719
MetLeafbase	Zm00001d024467
MetLeafbase	Zm00001d035003
MetLeafbase	Zm00001d014090
MetLeafbase	Zm00001d047965
MetLeafbase	Zm00001d024718
MetLeafbase	Zm00001d022526
MetLeafbase	Zm00001d009888
MetLeafbase	Zm00001d025793
MetLeafbase	Zm00001d017065
MetLeafbase	Zm00001d004095
MetLeafbase	Zm00001d021748
MetLeafbase	Zm00001d020647
MetLeafbase	Zm00001d052239
MetLeafbase	Zm00001d041550
MetLeafbase	Zm00001d030598
MetLeafbase	Zm00001d008815
MetLeafbase	Zm00001d052559
MetLeafbase	Zm00001d034133
MetLeafbase	Zm00001d034630
MetLeafbase	Zm00001d005894
MetLeafbase	Zm00001d012394
MetLeafbase	Zm00001d000135
MetLeafbase	Zm00001d017651
MetLeafbase	Zm00001d007048
MetLeafbase	Zm00001d024220
MetLeafbase	Zm00001d010583
MetLeafbase	Zm00001d029853
MetLeafbase	Zm00001d007630
MetLeafbase	Zm00001d034727
MetLeafbase	Zm00001d045169
MetLeafbase	Zm00001d041767
MetLeafbase	Zm00001d002091
MetLeafbase	Zm00001d018096
MetLeafbase	Zm00001d047562
MetLeafbase	Zm00001d034600
MetLeafbase	Zm00001d033654
MetLeafbase	Zm00001d031502
MetLeafbase	Zm00001d001860
MetLeafbase	Zm00001d040116
MetLeafbase	Zm00001d005480
MetLeafbase	Zm00001d036575
MetLeafbase	Zm00001d031988
MetLeafbase	Zm00001d040596
MetLeafbase	Zm00001d046697
MetLeafbase	Zm00001d040323
MetLeafbase	Zm00001d032754
MetLeafbase	Zm00001d050173
MetLeafbase	Zm00001d052820
MetLeafbase	Zm00001d004936
MetLeafbase	Zm00001d013101
MetLeafbase	Zm00001d025453
MetLeafbase	Zm00001d046971
MetLeafbase	Zm00001d032819
MetLeafbase	Zm00001d005329
MetLeafbase	Zm00001d005539
MetLeafbase	Zm00001d023430
MetLeafbase	Zm00001d047617
MetLeafbase	Zm00001d026214
MetLeafbase	Zm00001d010255
MetLeafbase	Zm00001d021518
MetLeafbase	Zm00001d020640
MetLeafbase	Zm00001d010324
MetLeafbase	Zm00001d021306
MetLeafbase	Zm00001d034020
MetLeafbase	Zm00001d054015
MetLeafbase	Zm00001d052748
MetLeafbase	Zm00001d015804
MetLeafbase	Zm00001d022558
MetLeafbase	Zm00001d015795
MetLeafbase	Zm00001d035475
MetLeafbase	Zm00001d049821
MetLeafbase	Zm00001d010850
MetLeafbase	Zm00001d034842
MetLeafbase	Zm00001d044899
MetLeafbase	Zm00001d040827
MetLeafbase	Zm00001d042268
MetLeafbase	Zm00001d002965
MetLeafbase	Zm00001d032332
MetLeafbase	Zm00001d014988
MetLeafbase	Zm00001d006308
MetLeafbase	Zm00001d046194
MetLeafbase	Zm00001d017883
MetLeafbase	Zm00001d045919
MetLeafbase	Zm00001d021641
MetLeafbase	Zm00001d043431
MetLeafbase	Zm00001d035288
MetLeafbase	Zm00001d020536
MetLeafbase	Zm00001d002621
MetLeafbase	Zm00001d030021
MetLeafbase	Zm00001d039903
MetLeafbase	Zm00001d044861
MetLeafbase	Zm00001d004055
MetLeafbase	Zm00001d004466
MetLeafbase	Zm00001d026543
MetLeafbase	Zm00001d024661
MetLeafbase	Zm00001d023767
MetLeafbase	Zm00001d018940
MetLeafbase	Zm00001d049362
MetLeafbase	Zm00001d048531
MetLeafbase	Zm00001d023833
MetLeafbase	Zm00001d051607
MetLeafbase	Zm00001d038021
MetLeafbase	Zm00001d043158
MetLeafbase	Zm00001d052107
MetLeafbase	Zm00001d014771
MetLeafbase	Zm00001d028901
MetLeafbase	Zm00001d025657
MetLeafbase	Zm00001d017707
MetLeafbase	Zm00001d017470
MetLeafbase	Zm00001d052163
MetLeafbase	Zm00001d034896
MetLeafbase	Zm00001d012556
MetLeafbase	Zm00001d043147
MetLeafbase	Zm00001d010908
MetLeafbase	Zm00001d033556
MetLeafbase	Zm00001d027711
MetLeafbase	Zm00001d051112
MetLeafbase	Zm00001d042291
MetLeafbase	Zm00001d032760
MetLeafbase	Zm00001d041701
MetLeafbase	Zm00001d034962
MetLeafbase	Zm00001d017522
MetLeafbase	Zm00001d024416
MetLeafbase	Zm00001d038258
MetLeafbase	Zm00001d003589
MetLeafbase	Zm00001d038754
MetLeafbase	Zm00001d026652
MetLeafbase	Zm00001d040218
MetLeafbase	Zm00001d032789
MetLeafbase	Zm00001d020204
MetLeafbase	Zm00001d051796
MetLeafbase	Zm00001d032331
MetLeafbase	Zm00001d035872
MetLeafbase	Zm00001d006377
MetLeafbase	Zm00001d026010
MetLeafbase	Zm00001d037114
MetLeafbase	Zm00001d048705
MetLeafbase	Zm00001d052519
MetLeafbase	Zm00001d042335
MetLeafbase	Zm00001d022466
MetLeafbase	Zm00001d039613
MetLeafbase	Zm00001d042519
MetLeafbase	Zm00001d002873
MetLeafbase	Zm00001d004651
MetLeafbase	Zm00001d023659
MetLeafbase	Zm00001d042005
MetLeafbase	Zm00001d049736
MetLeafbase	Zm00001d050172
MetLeafbase	Zm00001d002937
MetLeafbase	Zm00001d043449
MetLeafbase	Zm00001d046135
MetLeafbase	Zm00001d029189
MetLeafbase	Zm00001d012896
MetLeafbase	Zm00001d050929
MetLeafbase	Zm00001d002341
MetLeafbase	Zm00001d008619
MetLeafbase	Zm00001d011632
MetLeafbase	Zm00001d019467
MetLeafbase	Zm00001d046935
MetLeafbase	Zm00001d018776
MetLeafbase	Zm00001d053281
MetLeafbase	Zm00001d040567
MetLeafbase	Zm00001d050550
MetLeafbase	Zm00001d054078
MetLeafbase	Zm00001d049026
MetLeafbase	Zm00001d009707
MetLeafbase	Zm00001d025551
MetLeafbase	Zm00001d040278
MetLeafbase	Zm00001d043815
MetLeafbase	Zm00001d026614
MetLeafbase	Zm00001d001787
MetLeafbase	Zm00001d001813
MetLeafbase	Zm00001d047032
MetLeafbase	Zm00001d033502
MetLeafbase	Zm00001d050182
MetLeafbase	Zm00001d000305
MetLeafbase	Zm00001d029534
MetLeafbase	Zm00001d013551
MetLeafbase	Zm00001d047422
MetLeafbase	Zm00001d042319
MetLeafbase	Zm00001d007388
MetLeafbase	Zm00001d007573
MetLeafbase	Zm00001d029476
MetLeafbase	Zm00001d021507
MetLeafbase	Zm00001d016486
MetLeafbase	Zm00001d033555
MetLeafbase	Zm00001d053841
MetLeafbase	Zm00001d014654
MetLeafbase	Zm00001d009591
MetLeafbase	Zm00001d001995
MetLeafbase	Zm00001d014600
MetLeafbase	Zm00001d048023
MetLeafbase	Zm00001d012119
MetLeafbase	Zm00001d052945
MetLeafbase	Zm00001d043432
MetLeafbase	Zm00001d013745
MetLeafbase	Zm00001d029582
MetLeafbase	Zm00001d044164
MetLeafbase	Zm00001d004978
MetLeafbase	Zm00001d028227
MetLeafbase	Zm00001d013027
MetLeafbase	Zm00001d037273
MetLeafbase	Zm00001d008322
MetLeafbase	Zm00001d054038
MetLeafbase	Zm00001d028232
MetLeafbase	Zm00001d050730
MetLeafbase	Zm00001d031535
MetLeafbase	Zm00001d050401
MetLeafbase	Zm00001d053754
MetLeafbase	Zm00001d052797
MetLeafbase	Zm00001d012652
MetLeafbase	Zm00001d017790
MetLeafbase	Zm00001d029846
MetLeafbase	Zm00001d042393
MetLeafbase	Zm00001d031860
MetLeafbase	Zm00001d018937
MetLeafbase	Zm00001d040448
MetLeafbase	Zm00001d023309
MetLeafbase	Zm00001d049694
MetLeafbase	Zm00001d030285
MetLeafbase	Zm00001d018384
MetLeafbase	Zm00001d034338
MetLeafbase	Zm00001d006269
MetLeafbase	Zm00001d019993
MetLeafbase	Zm00001d007478
MetLeafbase	Zm00001d049939
MetLeafbase	Zm00001d033393
MetLeafbase	Zm00001d004655
MetLeafbase	Zm00001d045029
MetLeafbase	Zm00001d033292
MetLeafbase	Zm00001d032160
MetLeafbase	Zm00001d040010
PvLeaftip	Zm00001d047967
PvLeaftip	Zm00001d010752
PvLeaftip	Zm00001d024314
PvLeaftip	Zm00001d022088
PvLeaftip	Zm00001d038725
PvLeaftip	Zm00001d009688
PvLeaftip	Zm00001d003799
PvLeaftip	Zm00001d016167
PvLeaftip	Zm00001d023651
PvLeaftip	Zm00001d025683
PvLeaftip	Zm00001d030892
PvLeaftip	Zm00001d039684
PvLeaftip	Zm00001d034040
PvLeaftip	Zm00001d010988
PvLeaftip	Zm00001d016553
PvLeaftip	Zm00001d050748
PvLeaftip	Zm00001d050735
PvLeaftip	Zm00001d029251
PvLeaftip	Zm00001d014885
PvLeaftip	Zm00001d040941
PvLeaftip	Zm00001d047201
PvLeaftip	Zm00001d014425
PvLeaftip	Zm00001d030372
PvLeaftip	Zm00001d029476
PvLeaftip	Zm00001d034896
PvLeaftip	Zm00001d014423
PvLeaftip	Zm00001d014241
PvLeaftip	Zm00001d014743
PvLeaftip	Zm00001d036575
PvLeaftip	Zm00001d052559
