## supplementary table S5 for "Allele-specific expression reveals multiple paths to highland adaptation in maize"

### Sheet: results_GO0006655_DEGenes
lfsr_threshold	Population	GeneID	MetLeafbase_lfsr
0.05	Mex	Zm00001d028409	0.0482213
0.05	Mex	Zm00001d029105	0.0050343
0.05	Mex	Zm00001d030117	0.015889
0.05	Mex	Zm00001d031071	0.0257572
0.05	Mex	Zm00001d032373	0.0216356
0.05	Mex	Zm00001d032576	0.025321
0.05	Mex	Zm00001d034196	0.00707829
0.05	Mex	Zm00001d034699	0.0103918
0.05	Mex	Zm00001d002104	0.0141217
0.05	Mex	Zm00001d003430	0.0205748
0.05	Mex	Zm00001d004021	0.0077805
0.05	Mex	Zm00001d006588	0.0400537
0.05	Mex	Zm00001d007573	0.00635571
0.05	Mex	Zm00001d039900	0.00867817
0.05	Mex	Zm00001d051458	0.0327285
0.05	Mex	Zm00001d054079	0.0450307
0.05	Mex	Zm00001d013937	0.0151333
0.05	Mex	Zm00001d014991	0.0276038
0.05	Mex	Zm00001d018470	0.00840637
0.05	Mex	Zm00001d035092	0.0248663
0.05	Mex	Zm00001d035937	0.0244817
0.05	Mex	Zm00001d036345	0.0373225
0.05	Mex	Zm00001d038337	0.0212582
0.05	Mex	Zm00001d038922	0.00134693
0.05	Mex	Zm00001d020971	0.0389615
0.05	Mex	Zm00001d021645	0.00130978
0.05	Mex	Zm00001d021764	0.0188133
0.05	Mex	Zm00001d045550	0.00761476
0.05	Mex	Zm00001d047501	0.0219051
0.05	Mex	Zm00001d048373	0.00107868
0.05	Mex	Zm00001d048531	0.000284651
0.05	SA	Zm00001d032373	0.0177431
0.05	SA	Zm00001d034082	0.030298
0.05	SA	Zm00001d002089	0.0484033
0.05	SA	Zm00001d007573	0.045377
0.05	SA	Zm00001d039598	0.00564544
0.05	SA	Zm00001d013935	0.00186172
0.05	SA	Zm00001d017139	0.031423
0.05	SA	Zm00001d036718	0.00322472
0.05	SA	Zm00001d020437	0.02687
0.05	SA	Zm00001d021368	0.040279
0.05	SA	Zm00001d048373	0.00307493
0.05	SA	Zm00001d048531	0.0336527
0.2	Mex	Zm00001d028409	0.0482213
0.2	Mex	Zm00001d029105	0.0050343
0.2	Mex	Zm00001d030117	0.015889
0.2	Mex	Zm00001d031071	0.0257572
0.2	Mex	Zm00001d032156	0.0763648
0.2	Mex	Zm00001d032373	0.0216356
0.2	Mex	Zm00001d032576	0.025321
0.2	Mex	Zm00001d034196	0.00707829
0.2	Mex	Zm00001d034699	0.0103918
0.2	Mex	Zm00001d024409	0.0657185
0.2	Mex	Zm00001d002089	0.0782957
0.2	Mex	Zm00001d002104	0.0141217
0.2	Mex	Zm00001d003430	0.0205748
0.2	Mex	Zm00001d004021	0.0077805
0.2	Mex	Zm00001d006588	0.0400537
0.2	Mex	Zm00001d007573	0.00635571
0.2	Mex	Zm00001d039900	0.00867817
0.2	Mex	Zm00001d043228	0.168794
0.2	Mex	Zm00001d043401	0.124934
0.2	Mex	Zm00001d051458	0.0327285
0.2	Mex	Zm00001d053149	0.0853922
0.2	Mex	Zm00001d053782	0.103538
0.2	Mex	Zm00001d053889	0.0592022
0.2	Mex	Zm00001d054079	0.0450307
0.2	Mex	Zm00001d013935	0.154823
0.2	Mex	Zm00001d013937	0.0151333
0.2	Mex	Zm00001d014991	0.0276038
0.2	Mex	Zm00001d015234	0.0765432
0.2	Mex	Zm00001d017139	0.0733683
0.2	Mex	Zm00001d018470	0.00840637
0.2	Mex	Zm00001d018488	0.0644198
0.2	Mex	Zm00001d035092	0.0248663
0.2	Mex	Zm00001d035937	0.0244817
0.2	Mex	Zm00001d036345	0.0373225
0.2	Mex	Zm00001d036718	0.184549
0.2	Mex	Zm00001d038337	0.0212582
0.2	Mex	Zm00001d038922	0.00134693
0.2	Mex	Zm00001d019956	0.192362
0.2	Mex	Zm00001d020437	0.0625372
0.2	Mex	Zm00001d020971	0.0389615
0.2	Mex	Zm00001d021368	0.187162
0.2	Mex	Zm00001d021645	0.00130978
0.2	Mex	Zm00001d021764	0.0188133
0.2	Mex	Zm00001d009723	0.133304
0.2	Mex	Zm00001d045544	0.0616594
0.2	Mex	Zm00001d045550	0.00761476
0.2	Mex	Zm00001d047307	0.127583
0.2	Mex	Zm00001d047501	0.0219051
0.2	Mex	Zm00001d048373	0.00107868
0.2	Mex	Zm00001d048531	0.000284651
0.2	SA	Zm00001d028409	0.120932
0.2	SA	Zm00001d032373	0.0177431
0.2	SA	Zm00001d032576	0.168377
0.2	SA	Zm00001d034082	0.030298
0.2	SA	Zm00001d034196	0.0965865
0.2	SA	Zm00001d034699	0.061506
0.2	SA	Zm00001d024409	0.176442
0.2	SA	Zm00001d002089	0.0484033
0.2	SA	Zm00001d002104	0.16039
0.2	SA	Zm00001d003430	0.180534
0.2	SA	Zm00001d003750	0.158151
0.2	SA	Zm00001d006588	0.171447
0.2	SA	Zm00001d007573	0.045377
0.2	SA	Zm00001d039598	0.00564544
0.2	SA	Zm00001d039900	0.142788
0.2	SA	Zm00001d053149	0.106278
0.2	SA	Zm00001d053889	0.106378
0.2	SA	Zm00001d053957	0.138728
0.2	SA	Zm00001d013935	0.00186172
0.2	SA	Zm00001d013937	0.163464
0.2	SA	Zm00001d014991	0.136891
0.2	SA	Zm00001d017139	0.031423
0.2	SA	Zm00001d018470	0.184633
0.2	SA	Zm00001d035092	0.105421
0.2	SA	Zm00001d036429	0.0698468
0.2	SA	Zm00001d036718	0.00322472
0.2	SA	Zm00001d038337	0.10637
0.2	SA	Zm00001d019060	0.134165
0.2	SA	Zm00001d020437	0.02687
0.2	SA	Zm00001d021368	0.040279
0.2	SA	Zm00001d021645	0.125309
0.2	SA	Zm00001d021764	0.177704
0.2	SA	Zm00001d009723	0.192547
0.2	SA	Zm00001d047307	0.102413
0.2	SA	Zm00001d048373	0.00307493
0.2	SA	Zm00001d048531	0.0336527
