## supplementary table S7 for "Allele-specific expression reveals multiple paths to highland adaptation in maize"

### Sheet: DE_Enrichment_GO_of_Co
Tissue	Thresh	Tissue.1	category	over_represented_pvalue	under_represented_pvalue	numDEInCat	numInCat	term	ontology	BH
MetLeaftip	0.05	MetLeaftip	GO:0009911	1.0335e-05	0.999999	6	70	positive regulation of flower development	BP	0.0305866
MetLeaftip	0.05	MetLeaftip	GO:0051240	9.08425e-05	0.999989	7	148	positive regulation of multicellular organismal process	BP	0.0902012
MetLeaftip	0.05	MetLeaftip	GO:2000243	9.66439e-05	0.999991	6	102	positive regulation of reproductive process	BP	0.0902012
MetLeaftip	0.05	MetLeaftip	GO:0051239	0.000114229	0.999965	18	970	regulation of multicellular organismal process	BP	0.0902012
MetLeaftip	0.05	MetLeaftip	GO:0048582	0.000151378	0.999984	6	111	positive regulation of post-embryonic development	BP	0.0902012
MetLeaftip	0.05	MetLeaftip	GO:0051094	0.000167632	0.999978	7	163	positive regulation of developmental process	BP	0.0902012
MetLeafbase	0.05	MetLeafbase	GO:0009579	2.0675e-07	1	39	784	thylakoid	CC	0.00123016
MetLeafbase	0.05	MetLeafbase	GO:0009658	1.17599e-05	0.999996	22	383	chloroplast organization	BP	0.0349857
MetLeafbase	0.05	MetLeafbase	GO:0009941	5.05797e-05	0.999978	37	917	chloroplast envelope	CC	0.0457407
MetLeafbase	0.05	MetLeafbase	GO:0009534	5.08481e-05	0.99998	28	611	chloroplast thylakoid	CC	0.0457407
MetLeafbase	0.05	MetLeafbase	GO:0031976	5.38126e-05	0.999979	28	613	plastid thylakoid	CC	0.0457407
MetLeafbase	0.05	MetLeafbase	GO:0046923	7.06893e-05	0.999998	4	12	ER retention sequence binding	MF	0.0467335
MetLeafbase	0.05	MetLeafbase	GO:0072595	7.06893e-05	0.999998	4	12	maintenance of protein localization in organelle	BP	0.0467335
MetLeafbase	0.05	MetLeafbase	GO:0009526	0.000108911	0.99995	37	952	plastid envelope	CC	0.058911
MetLeafbase	0.05	MetLeafbase	GO:0006720	0.000164312	0.999933	27	621	isoprenoid metabolic process	BP	0.0752041
MetLeafbase	0.05	MetLeafbase	GO:0008299	0.000186405	0.999926	25	559	isoprenoid biosynthetic process	BP	0.0790495
MetLeafbase	0.05	MetLeafbase	GO:0009657	0.000222284	0.999909	26	599	plastid organization	BP	0.082662
MetLeafbase	0.05	MetLeafbase	GO:0046434	0.000291085	0.99986	36	964	organophosphate catabolic process	BP	0.09991
MetLeafbase	0.05	MetLeafbase	GO:0034357	0.000347794	0.999859	24	549	photosynthetic membrane	CC	0.09991
MetLeafbase	0.05	MetLeafbase	GO:0035670	0.000369415	0.999904	12	184	plant-type ovary development	BP	0.09991
MetLeafbase	0.05	MetLeafbase	GO:0048481	0.000369415	0.999904	12	184	plant ovule development	BP	0.09991
