## supplementary table S8 for "Allele-specific expression reveals multiple paths to highland adaptation in maize"

### Sheet: Sheet1
supplementary table S8	Counts of differentially expressed genes by effect and tissue after accounting for anatomical variation. Genes are declared significant if lfsr < 0.05. "SA" tests for differences between the Mexico and SA populations. "Mex:High" and "SA:High" test for a difference between highland and lowland accessions in each population. "Mex:Lat" and "SA:Lat" test for an association of expression and latitude …
	SA	Mex:High	SA:High	Mex:Lat_std	SA:Lat_std	Total
MetLeaftip	186	617	524	82	48	18369
MetLeafbase	126	341	1104	41	43	20401
PvLeaftip	93	226	330	26	56	18079
Total	190	648	1182	92	58	21599
