## supplementary table S9 for "Allele-specific expression reveals multiple paths to highland adaptation in maize"

### Sheet: DEGenes_Mex_lfsr
GeneID	MetLeaftip	MetLeafbase	PvLeaftip
Zm00001d027349	0.0375906	0.0420657	0.047063
Zm00001d027427	0.0344919	0.0357649	0.107934
Zm00001d022669	0.039182	0.0402649	NA
Zm00001d027757	0.00918292	0.00862135	0.0132751
Zm00001d027769	0.0111734	0.00861877	0.015904
Zm00001d027851	0.00276038	0.00355332	0.0196551
Zm00001d027874	0.0073121	0.00416343	0.0172582
Zm00001d028144	0.00239104	NA	NA
Zm00001d028373	0.0021947	0.000914553	0.004964
Zm00001d028428	0.0218595	0.0225286	0.0576787
Zm00001d028432	0.0330547	0.0368254	0.0546166
Zm00001d028601	0.00294084	0.00286596	0.0100631
Zm00001d028622	0.0478148	0.0459774	0.0480117
Zm00001d028755	0.0311585	0.0283156	0.0319592
Zm00001d028807	0.000925206	0.00119853	0.00483915
Zm00001d028894	0.0334327	0.0284686	0.0388262
Zm00001d028936	7.54549e-06	3.71191e-06	0.000253783
Zm00001d028958	0.0640886	0.0466773	0.0874239
Zm00001d030074	0.000398457	0.0462841	0.00420437
Zm00001d030148	0.0529267	0.0417176	0.0657743
Zm00001d030149	0.0343899	0.029887	0.0657347
Zm00001d030191	0.0321519	0.0279498	0.0352225
Zm00001d030623	0.00359969	0.349511	0.0563492
Zm00001d030624	0.00109889	0.035675	0.00494309
Zm00001d030626	0.0271634	0.0882072	0.0358174
Zm00001d030666	0.0186474	0.0498307	0.0219773
Zm00001d030774	0.013943	0.0145642	0.0409443
Zm00001d030892	0.0456927	0.0515027	0.0588733
Zm00001d031223	0.00575321	0.00388151	0.0174044
Zm00001d031627	0.0528156	0.0484529	NA
Zm00001d031637	0.0419975	0.0252597	0.067049
Zm00001d031655	0.0267795	0.0277446	0.0456674
Zm00001d031817	0.0289176	0.0230075	0.039252
Zm00001d031891	3.98829e-06	4.39658e-06	0.000701667
Zm00001d032016	0.00724793	0.0120795	0.0151013
Zm00001d032197	0.0236229	0.0270838	0.0302921
Zm00001d032250	0.0530889	0.0678227	0.0379389
Zm00001d032370	0.000327924	0.000557719	0.00192209
Zm00001d032383	0.0476072	0.0455705	0.205127
Zm00001d032439	0.128455	0.04729	0.291019
Zm00001d032442	0.0139462	0.00782425	0.134775
Zm00001d032552	0.00499191	0.00682887	0.0169228
Zm00001d032668	0.0444908	0.0440635	0.0477234
Zm00001d032695	0.0305938	0.0306681	NA
Zm00001d032703	0.062958	0.0382131	0.0641213
Zm00001d032704	0.0149245	0.0221212	0.0903006
Zm00001d033104	0.0298669	0.0315052	0.0390821
Zm00001d033109	0.0111767	0.0124507	0.0336388
Zm00001d033128	0.00299283	0.00390192	NA
Zm00001d033492	0.0625691	0.0191181	0.151195
Zm00001d033786	0.367771	0.0479489	0.192881
Zm00001d033787	0.00911073	0.417823	0.027087
Zm00001d033896	0.000287831	0.000406262	0.00251385
Zm00001d034035	0.00586821	0.00617047	0.00795968
Zm00001d034358	0.00184983	0.00182703	0.00212485
Zm00001d034523	0.00180787	0.00158794	0.0437138
Zm00001d034896	0.00485814	0.00549827	0.0147049
Zm00001d023374	0.0268961	0.0180296	0.0194805
Zm00001d023802	0.00893931	0.143155	0.00967682
Zm00001d023990	0.037677	0.184911	0.0507705
Zm00001d024148	0.02902	0.216143	0.117701
Zm00001d024187	0.0257414	0.494529	0.224336
Zm00001d024511	0.00271991	0.00815778	0.0408098
Zm00001d024633	0.00607818	0.00482286	0.00649822
Zm00001d024676	0.00823294	0.0131835	0.0200725
Zm00001d024938	0.490848	0.00144914	0.00753956
Zm00001d024965	0.00172692	0.00371964	0.00195706
Zm00001d024966	0.0233606	0.0254673	0.0229924
Zm00001d025695	0.012354	0.0138155	0.0437789
Zm00001d025798	0.0193135	0.180288	0.0423116
Zm00001d025845	0.00639108	0.00589767	0.00501336
Zm00001d025919	0.0209777	0.0785425	0.0771099
Zm00001d026010	0.0450739	0.00325672	0.0387096
Zm00001d026326	0.0482016	0.0504745	0.154779
Zm00001d026333	0.0213154	0.0211358	0.0252555
Zm00001d026606	0.0286301	NA	0.0229297
Zm00001d026690	1.09181e-05	8.96277e-05	0.128199
Zm00001d026691	0.00146053	0.00136435	0.01523
Zm00001d026696	0.00141913	0.259588	0.00288071
Zm00001d002104	0.00565953	0.00608519	0.0161227
Zm00001d002338	0.168112	0.000315329	NA
Zm00001d002341	0.00112821	0.000831508	0.00784552
Zm00001d002384	0.00455164	8.70651e-06	0.00947514
Zm00001d002503	2.73143e-07	0.000106337	7.77115e-05
Zm00001d002540	0.00868284	0.00651106	0.0953776
Zm00001d002734	0.00854866	0.00851803	0.0101151
Zm00001d003159	0.0159996	0.0147727	0.0159689
Zm00001d003556	0.0150057	0.0681409	0.0188889
Zm00001d003559	0.0258334	0.0205873	0.0291875
Zm00001d003663	0.0272319	0.0272664	0.0353369
Zm00001d003817	0.0520753	0.0430117	0.209154
Zm00001d003894	0.0192393	0.0236314	0.0387279
Zm00001d004410	0.00673965	0.00775454	0.0906387
Zm00001d005520	0.00230204	0.00299902	0.0507592
Zm00001d005630	0.00738037	0.00973531	0.0109014
Zm00001d005642	0.0841816	0.0312316	0.144882
Zm00001d005920	0.0341736	0.0347251	0.0524884
Zm00001d006002	0.0468134	0.0502065	0.058798
Zm00001d006030	0.0511796	0.047655	0.0793712
Zm00001d006401	0.00406494	0.0045261	0.0279622
Zm00001d006409	4.94188e-05	3.59937e-05	0.0456375
Zm00001d006410	0.00499735	0.00771008	0.0734678
Zm00001d006433	0.0162555	0.0143711	0.0192639
Zm00001d006548	0.0281356	0.0296418	0.0495885
Zm00001d006624	0.00290433	0.00417141	0.211667
Zm00001d006860	0.491127	0.02623	0.337873
Zm00001d006868	0.0173712	0.476328	0.0507399
Zm00001d007077	0.0205264	0.0185084	0.0864726
Zm00001d007090	0.0245747	0.0239461	0.0308681
Zm00001d007121	0.0140776	0.00424124	0.00783282
Zm00001d007296	0.0349815	0.0315561	0.0326646
Zm00001d007436	0.0317839	0.0308106	0.045565
Zm00001d007890	0.0461318	0.0406635	0.0496976
Zm00001d007904	0.00997478	0.0126198	0.0133768
Zm00001d039537	3.03549e-06	4.53241e-07	2.11867e-05
Zm00001d039560	6.05002e-06	9.64561e-05	0.0013915
Zm00001d039612	0.0491551	0.0514819	0.0582577
Zm00001d040163	0.0446339	0.0500244	0.0527096
Zm00001d040202	0.0112613	0.11105	0.155652
Zm00001d040203	0.000779431	0.395746	0.00540175
Zm00001d040205	0.0672053	0.0158396	NA
Zm00001d040314	0.0532427	0.0477312	0.0729319
Zm00001d040450	0.0132692	0.0248594	0.0317261
Zm00001d040617	0.0332286	0.0292278	0.0621395
Zm00001d040660	0.0139908	NA	0.0356211
Zm00001d040775	0.0156854	0.0152377	0.0303195
Zm00001d040831	0.00182913	0.0016978	0.00199046
Zm00001d040855	0.0454858	0.0539972	0.105275
Zm00001d041597	0.0127429	0.0365001	0.132681
Zm00001d041711	0.265189	0.172611	0.0173906
Zm00001d041719	0.0348758	0.0283066	0.0461577
Zm00001d041727	0.0372898	0.0352465	0.0659694
Zm00001d041773	0.0105179	0.0111885	0.0400872
Zm00001d041804	3.58255e-05	7.21486e-05	0.00379068
Zm00001d042052	0.0139786	0.0196711	0.0313998
Zm00001d042245	0.0219515	0.0457153	0.0634532
Zm00001d042842	0.00221543	0.00535793	0.0116727
Zm00001d042880	0.0285196	0.0412406	0.0362397
Zm00001d042998	0.00105221	0.00116498	0.0110232
Zm00001d043070	0.0451641	0.0659572	0.0769619
Zm00001d043259	0.0010808	0.00244891	0.00280384
Zm00001d043497	0.0362695	0.0222476	0.273062
Zm00001d043845	0.0303444	0.000174419	0.15575
Zm00001d043851	0.0201499	0.0298995	0.0209745
Zm00001d044090	0.0402188	0.0463074	0.0615428
Zm00001d044170	0.0125196	0.0119341	0.0131431
Zm00001d044211	0.0147509	0.0192774	0.0165565
Zm00001d044232	0.00267669	0.00497981	0.00281497
Zm00001d044246	0.0260673	0.0282927	0.0386951
Zm00001d044247	0.0124988	0.00958574	NA
Zm00001d044653	0.0158068	0.0154618	0.0415999
Zm00001d044683	0.00218748	0.0127876	0.00326162
Zm00001d048627	0.042453	0.0680326	0.15966
Zm00001d048734	0.00985492	0.0060198	0.00918202
Zm00001d048824	0.0552753	0.0528621	0.0451367
Zm00001d049081	0.0469037	0.054349	0.0774607
Zm00001d049598	0.00519001	0.00494981	0.0168197
Zm00001d049975	0.0870754	0.0224801	0.0654277
Zm00001d050130	0.0412239	0.0446603	NA
Zm00001d050218	0.0229765	0.0231491	0.0330757
Zm00001d050238	0.0165474	0.0164456	0.0989324
Zm00001d050297	0.00499628	0.00683029	0.00587739
Zm00001d050300	0.0487351	0.0438424	0.0398398
Zm00001d050436	0.0399154	0.445688	NA
Zm00001d050928	0.0383068	0.040596	0.0370062
Zm00001d051021	0.053774	0.0460534	0.0451449
Zm00001d051308	0.0230405	0.021877	0.0690353
Zm00001d051416	9.05682e-05	7.64808e-05	0.00396219
Zm00001d051662	0.0866109	0.0449249	0.078627
Zm00001d051666	0.00448164	0.00345788	0.0135493
Zm00001d051849	0.457407	0.000764499	0.191033
Zm00001d051865	0.00182537	0.00422027	0.00310822
Zm00001d051900	0.00603984	0.00564928	0.012988
Zm00001d051915	0.016686	0.00146392	0.273581
Zm00001d051951	0.0394395	0.0282698	0.111843
Zm00001d051976	0.000152464	4.32159e-05	0.00104843
Zm00001d051980	0.000323218	0.000341457	0.00123712
Zm00001d052001	0.00415413	0.000908749	0.00213022
Zm00001d052025	5.33036e-07	8.32096e-08	0.000331291
Zm00001d052040	0.299427	0.0258088	0.44195
Zm00001d052174	0.000767701	0.000851723	0.00369567
Zm00001d052224	0.0555762	0.0100161	NA
Zm00001d052286	0.00379946	0.00441813	NA
Zm00001d052769	0.0208184	0.0190911	0.0235974
Zm00001d052820	0.0273325	0.0401952	0.0416839
Zm00001d053175	0.0127952	0.00130287	NA
Zm00001d053177	0.067882	0.0182965	0.169548
Zm00001d053376	0.00977925	0.0410441	0.0151489
Zm00001d053608	0.0375396	0.034751	0.0910107
Zm00001d053609	0.0316667	0.0125332	0.0415051
Zm00001d053743	0.00425079	0.00417744	0.00611046
Zm00001d053930	0.0252638	0.026466	0.0276205
Zm00001d012857	0.015491	0.0160048	0.0280578
Zm00001d013146	0.018485	0.0206715	0.0628466
Zm00001d013154	0.145065	0.00590709	NA
Zm00001d013287	0.047615	0.0570514	0.0616032
Zm00001d013330	0.0459206	0.0295393	0.0367818
Zm00001d013536	0.00393113	0.00408402	0.0131228
Zm00001d013543	0.0491943	0.0452067	0.0508917
Zm00001d014138	0.00027181	0.000138197	0.000898698
Zm00001d014349	0.00986603	0.0111863	NA
Zm00001d014673	0.0166722	0.012697	0.00828951
Zm00001d015088	0.00459453	0.00397125	0.00761878
Zm00001d015121	0.0344746	0.0295747	0.0491948
Zm00001d015168	0.0464533	0.0420756	0.0816651
Zm00001d015234	0.0295195	0.0264643	0.0290201
Zm00001d015375	0.0173294	0.00318309	0.289439
Zm00001d015377	0.037268	0.0317507	0.103037
Zm00001d015423	0.00164947	0.00157694	0.00685931
Zm00001d015985	0.00250088	0.00685517	0.011944
Zm00001d015999	0.0201172	0.0159464	0.0310834
Zm00001d016166	0.0294034	0.0310888	0.0348838
Zm00001d016305	0.00109336	0.00132478	0.00395742
Zm00001d016373	0.00140286	0.0017427	0.00411833
Zm00001d016397	0.000804529	0.000798825	0.00841837
Zm00001d016490	0.0280267	0.00791166	NA
Zm00001d016506	0.0654121	0.0487961	0.192057
Zm00001d016549	2.9738e-06	2.74505e-06	0.000345293
Zm00001d016553	0.00635418	0.00940524	0.00913815
Zm00001d016736	0.0173812	0.013901	0.018307
Zm00001d017026	0.0488708	0.0442134	0.0571806
Zm00001d017069	0.0400991	0.0761824	0.258631
Zm00001d017146	0.0383893	0.0354818	0.0503735
Zm00001d017275	0.00399814	0.00391032	0.159431
Zm00001d017449	0.00706815	0.00696888	0.00716637
Zm00001d017597	0.000195122	0.00373545	0.000381185
Zm00001d017850	0.0640198	0.00435521	0.00267084
Zm00001d018325	0.0468518	0.0522944	0.046332
Zm00001d018363	0.0440614	0.0616121	0.0500233
Zm00001d018470	0.00533293	0.0101302	0.00457638
Zm00001d018522	0.0216559	0.0269629	0.0472119
Zm00001d018527	0.12471	0.00049469	0.264001
Zm00001d035003	0.0174566	0.0190674	0.0621754
Zm00001d035052	0.0148716	0.0134396	0.0175161
Zm00001d035297	0.0253021	0.0394976	0.111525
Zm00001d035515	0.00145768	0.00140831	0.0132212
Zm00001d035543	0.0164662	0.0191739	0.0409957
Zm00001d035629	0.0462758	0.0490346	0.0542354
Zm00001d035772	0.00442188	0.00258067	0.010768
Zm00001d035783	0.0438277	NA	NA
Zm00001d035869	0.029485	0.0409218	0.0347057
Zm00001d035878	0.00194961	0.000457108	0.00113047
Zm00001d035916	0.0254436	0.0242797	0.0264745
Zm00001d035937	0.0252689	0.0309419	0.0358495
Zm00001d036489	3.68551e-06	1.50549e-05	0.00159776
Zm00001d036630	0.0587947	0.0469646	0.0391524
Zm00001d036904	0.0321506	0.0335688	0.0654888
Zm00001d037417	4.42765e-05	0.000445902	0.000321184
Zm00001d037509	0.0163484	0.166343	0.143507
Zm00001d037625	6.85336e-06	0.124399	0.000912101
Zm00001d037937	0.0240078	0.0596491	0.122343
Zm00001d038022	0.0369676	0.0423146	0.0644268
Zm00001d038082	0.0222576	0.0191572	0.0271636
Zm00001d038084	0.00970044	0.0082647	0.0717082
Zm00001d038163	3.03674e-10	3.12254e-09	3.51562e-06
Zm00001d038292	0.000364476	0.000249348	0.0130196
Zm00001d038529	0.0358134	0.0390048	0.0797942
Zm00001d038657	0.0420359	0.0478569	0.043903
Zm00001d038672	0.0101634	0.0105425	0.015491
Zm00001d038764	0.0451935	0.0631912	0.113413
Zm00001d038849	0.0277042	0.0296344	0.0362303
Zm00001d039142	0.0303192	0.0366864	0.0270957
Zm00001d018595	0.00557699	0.00496872	0.00590015
Zm00001d018626	0.0444727	0.0388153	0.0527503
Zm00001d018969	0.0509777	0.0483489	0.05928
Zm00001d018981	0.0412591	0.0494437	0.0572199
Zm00001d019147	0.0686917	0.023301	0.111094
Zm00001d019595	0.0294237	0.0402021	0.0315976
Zm00001d020219	0.024453	0.0221493	0.0496442
Zm00001d021018	0.0781467	0.0467892	0.0853414
Zm00001d021236	0.231375	0.0470436	0.440242
Zm00001d021282	0.0434831	0.0430214	0.0479638
Zm00001d021306	0.00134901	0.00110386	0.0164544
Zm00001d021309	0.0144754	0.0173777	0.0152498
Zm00001d021403	0.0494002	0.111028	0.500124
Zm00001d021486	0.0210958	0.0226039	0.0296506
Zm00001d021580	0.0300161	0.0223304	0.032509
Zm00001d021709	0.0286229	0.0339476	0.030777
Zm00001d021718	0.0138116	0.0100598	0.0715028
Zm00001d021815	0.0130422	0.014084	0.0133809
Zm00001d022132	0.0283634	0.256077	0.0552085
Zm00001d022301	0.0013326	0.00182673	0.0128303
Zm00001d022421	0.000306844	6.41147e-05	0.000116661
Zm00001d022433	0.030845	0.0445329	0.0516975
Zm00001d022584	0.0138963	0.015012	0.0281839
Zm00001d008390	0.0498449	0.0281419	0.0484422
Zm00001d008591	0.00795906	0.00655929	0.112839
Zm00001d009028	0.0053053	0.00520101	0.0156082
Zm00001d009410	0.0104857	0.0116051	NA
Zm00001d009562	0.00263847	0.00628999	0.00798094
Zm00001d009579	0.0521877	0.00189095	0.0781966
Zm00001d009890	0.0381385	0.0382553	0.0593385
Zm00001d009929	6.16518e-05	2.96868e-05	0.00812182
Zm00001d010227	0.0300026	0.0739987	0.174531
Zm00001d010583	0.000595757	1.52047e-05	1.21337e-06
Zm00001d010982	0.0182094	0.084558	0.145495
Zm00001d010995	0.00678656	0.0101613	0.00958182
Zm00001d011167	0.0307124	0.0292723	0.0419017
Zm00001d011285	0.0287789	0.0285669	NA
Zm00001d011363	0.0139274	0.301401	0.176412
Zm00001d011696	0.0711091	0.0423935	0.352097
Zm00001d011718	0.0475665	0.19908	0.052848
Zm00001d011827	0.0681906	0.0495117	0.0793275
Zm00001d012088	0.00898309	0.00918365	0.0138969
Zm00001d012161	0.0255045	0.0981976	0.0646525
Zm00001d012457	0.0431339	0.0294086	0.0637002
Zm00001d012677	0.00727247	0.00505447	0.00584604
Zm00001d012686	0.0023748	0.00362563	0.00512362
Zm00001d045076	0.018404	0.019641	0.0233224
Zm00001d045113	0.0105891	0.0103525	0.0112635
Zm00001d045326	0.00326053	0.00204279	0.00253631
Zm00001d045618	0.0219005	0.0209699	0.0259227
Zm00001d045935	0.0018789	NA	0.00729747
Zm00001d046170	0.162519	0.0146112	0.0929948
Zm00001d046445	0.0448499	0.0612897	0.0731643
Zm00001d046930	0.0180319	0.0146836	0.0433546
Zm00001d046934	1.25821e-07	3.76886e-07	4.75208e-05
Zm00001d046996	0.0059735	0.00278489	0.0652025
Zm00001d047077	0.0453086	0.0444681	0.0651406
Zm00001d047443	0.0345211	0.029193	0.0398818
Zm00001d047528	0.0205108	0.0179492	0.0226925
Zm00001d047581	0.00101534	0.00172662	0.00220222
Zm00001d047612	0.0478197	0.0498326	0.0628784
Zm00001d047763	0.0368691	0.0365681	0.039211
Zm00001d048314	0.0331835	0.0162795	0.230216
Zm00001d048424	0.00342827	0.00151418	0.00256345
Zm00001d048460	0.0234839	0.0269451	0.0280121
Zm00001d024908	NA	0.0139949	NA
Zm00001d041489	NA	0.0482936	NA
Zm00001d043860	NA	0.0282104	NA
Zm00001d043872	NA	0.038815	NA
Zm00001d051861	NA	0.0371988	NA
Zm00001d013048	NA	0.0146183	0.045877
Zm00001d017455	NA	0.0257763	NA
Zm00001d037384	NA	0.00719529	NA
Zm00001d019317	NA	0.0349202	0.129651
Zm00001d021304	NA	0.0156656	0.0417322
Zm00001d021654	NA	0.000215276	0.0967932
Zm00001d022057	NA	0.0195264	NA
Zm00001d046218	NA	0.00793557	0.0290081
Zm00001d048354	NA	0.0093746	NA

### Sheet: DEGenes_SA_lfsr
GeneID	MetLeaftip	MetLeafbase	PvLeaftip
Zm00001d027259	0.0206163	0.0370346	0.166975
Zm00001d027454	0.0388776	0.0456446	0.186332
Zm00001d027874	0.0281544	0.16364	0.0396581
Zm00001d028054	0.0258897	0.0292242	0.0269345
Zm00001d028372	0.0190488	0.0226471	0.0361212
Zm00001d028558	0.0254649	0.0499353	0.0332123
Zm00001d028936	0.0339617	0.0362718	0.0377711
Zm00001d028974	0.00513341	0.00599043	0.0075929
Zm00001d028981	0.000890094	0.000462417	0.00134029
Zm00001d028984	0.00116918	0.00119611	0.0066322
Zm00001d029151	0.0353046	0.11527	0.0327295
Zm00001d029174	0.00276239	0.00314769	0.00340054
Zm00001d030157	0.00688936	0.00716493	0.00783756
Zm00001d030623	0.00877497	0.718762	0.578386
Zm00001d030678	0.00267961	0.109086	0.00335497
Zm00001d030892	0.033461	0.0378324	0.0435299
Zm00001d031065	0.0147303	0.0175134	0.0232106
Zm00001d031168	0.0402065	0.042292	0.0503307
Zm00001d031429	0.0107208	0.0110119	0.0144377
Zm00001d031543	0.00485235	0.0241966	0.0257303
Zm00001d031856	0.00212543	0.00249631	0.00405485
Zm00001d032370	0.000110309	0.000161984	0.000259754
Zm00001d032383	0.0337097	0.0403546	0.0404301
Zm00001d032532	0.0207365	0.0227919	0.0211448
Zm00001d033338	0.00652587	0.509268	0.0277325
Zm00001d033371	0.0209737	0.0628108	NA
Zm00001d033873	0.000113494	8.89846e-05	0.000112457
Zm00001d034531	0.0459708	0.068601	0.0489225
Zm00001d034714	0.00633183	0.0395327	0.062753
Zm00001d034733	0.0292381	0.0333544	0.0337702
Zm00001d034868	0.000128405	0.000693232	0.0382827
Zm00001d023292	4.83105e-06	0.00282087	2.78959e-05
Zm00001d023314	2.0364e-05	3.97047e-05	0.0076312
Zm00001d023376	0.00134703	0.00216347	0.00838712
Zm00001d023713	0.0120534	0.00913686	0.00834488
Zm00001d023874	0.00602049	0.00593259	0.00704229
Zm00001d024413	0.0156279	0.0153385	0.0342218
Zm00001d024754	0.0247277	0.0255515	0.0248922
Zm00001d024788	0.00864917	0.0102154	0.0107961
Zm00001d025449	0.040933	0.0793924	0.0815166
Zm00001d025453	0.0213976	0.022748	0.0231517
Zm00001d025977	0.00920152	0.011032	0.0188638
Zm00001d026137	0.0449061	0.0432151	0.044657
Zm00001d026269	0.00215125	0.00226556	0.00236645
Zm00001d026289	0.0192989	0.438638	0.434586
Zm00001d026326	0.0408451	0.0432315	0.0423052
Zm00001d026381	0.00756835	0.00927717	0.0105425
Zm00001d026391	0.0276854	0.0263183	0.0253901
Zm00001d026649	0.0414829	NA	0.0562775
Zm00001d001814	0.031916	0.0331091	0.0334277
Zm00001d001860	0.0298639	0.0327886	0.0648904
Zm00001d001972	0.0115853	0.0111203	0.0125955
Zm00001d002080	0.00487483	0.0054418	0.00531781
Zm00001d002585	0.0274173	0.0291003	0.0297159
Zm00001d003127	4.80183e-05	0.000315204	7.75339e-05
Zm00001d003346	0.0442904	0.046302	NA
Zm00001d004102	0.0405297	NA	0.0496271
Zm00001d004894	0.0236978	0.0256619	0.0253773
Zm00001d004903	0.0230727	0.0245527	0.0472548
Zm00001d005502	3.61539e-05	0.171649	0.0500669
Zm00001d005858	0.000997475	0.000935414	0.00684823
Zm00001d006126	0.0117761	0.0150765	0.0168345
Zm00001d006520	0.0156511	0.0203565	0.0156547
Zm00001d006790	0.00366962	0.00387033	0.00704777
Zm00001d006834	4.2869e-05	0.00128782	1.36057e-05
Zm00001d007270	0.0244732	0.0258037	0.0244904
Zm00001d007573	0.00338136	0.00352302	0.00381552
Zm00001d007594	0.0067893	0.0066623	0.00925462
Zm00001d007597	0.00361317	0.00368167	0.00374163
Zm00001d007639	0.0059479	0.00786761	0.0107697
Zm00001d007857	0.0401585	0.0428081	0.043041
Zm00001d007954	0.0520602	0.043724	0.125884
Zm00001d039252	0.048393	0.0465253	0.0480263
Zm00001d039677	0.000244761	0.000317379	0.00073048
Zm00001d040527	0.0119689	0.00955378	0.0158368
Zm00001d040614	0.0143653	0.0169262	NA
Zm00001d040644	0.00423309	0.00505025	0.0198108
Zm00001d040757	0.0126045	0.0146262	0.0203193
Zm00001d040775	0.0369931	0.0402374	0.0486563
Zm00001d041701	0.0226894	0.180172	0.0229394
Zm00001d041711	8.57428e-06	2.8732e-05	0.0126409
Zm00001d041719	0.0357181	0.0353344	0.0343455
Zm00001d041961	0.0159223	0.0652908	0.0473193
Zm00001d042034	0.000662711	0.000717154	0.003168
Zm00001d042329	0.0457503	0.0546459	0.0594768
Zm00001d042373	0.0509632	0.0460821	0.0780929
Zm00001d042397	0.00727578	0.0102278	0.0129242
Zm00001d042512	5.66508e-06	3.91436e-06	1.36887e-05
Zm00001d042772	0.0254925	0.0257556	0.14487
Zm00001d042794	0.0354334	0.0348575	0.0355
Zm00001d042853	0.0362798	0.0391005	0.0457509
Zm00001d043070	0.000882757	0.00252936	0.00844556
Zm00001d043963	0.016647	0.0163983	0.0251187
Zm00001d044156	0.00309685	0.122292	0.169599
Zm00001d044287	0.000806804	0.000716899	0.000651276
Zm00001d044391	0.0144709	0.0159226	0.0211393
Zm00001d044533	0.0492454	0.0513475	0.052245
Zm00001d049543	0.00684358	0.00685061	0.00706491
Zm00001d049583	0.030569	0.0187604	0.0191285
Zm00001d049637	0.0171775	0.0180043	0.0238932
Zm00001d050238	0.0304186	0.0334559	0.0369302
Zm00001d051053	0.0119787	0.0152759	0.0643928
Zm00001d051321	0.00959851	0.00885576	0.00971019
Zm00001d051337	0.00124553	0.00244101	0.00252376
Zm00001d051431	0.00922857	0.0105698	0.0273616
Zm00001d051674	0.00992232	0.00621206	0.0182318
Zm00001d052697	0.0444708	0.0461738	0.0462004
Zm00001d052769	0.0291627	0.0343928	0.0388556
Zm00001d052801	1.08855e-08	3.53245e-10	7.89007e-07
Zm00001d052851	0.000846867	0.000958385	0.00547103
Zm00001d052865	0.0206093	0.0220003	0.026038
Zm00001d052922	0.00457773	0.00440489	0.00832292
Zm00001d052930	1.03453e-05	3.15916e-05	1.58978e-05
Zm00001d052932	0.0292649	0.0293003	0.0296785
Zm00001d052951	0.03588	0.470858	0.387985
Zm00001d053223	0.0509489	0.0496861	NA
Zm00001d053412	0.00119946	0.00121809	0.000902767
Zm00001d027041	0.0184145	0.0213286	0.0243402
Zm00001d054033	0.00905764	0.0097422	0.0135106
Zm00001d013072	0.0249479	0.0262562	0.0241532
Zm00001d013156	0.0198034	0.0205531	0.0209367
Zm00001d013420	0.00805042	0.00896582	0.00974244
Zm00001d013425	0.0153238	0.0342511	0.0426763
Zm00001d013443	0.00796057	0.00738207	0.00784451
Zm00001d013651	0.0150003	0.0131121	0.0173255
Zm00001d013652	0.0433441	0.0472187	0.0525272
Zm00001d013712	0.046281	0.0617863	NA
Zm00001d014073	0.00160142	0.00160904	0.00275685
Zm00001d014258	0.0492343	NA	0.0945471
Zm00001d014449	0.0444251	0.0413043	0.0540455
Zm00001d014455	0.00782215	0.133566	NA
Zm00001d014488	0.000138249	0.000143033	0.000502157
Zm00001d014659	0.000713508	0.000743782	0.00173379
Zm00001d014690	0.00625046	0.00586275	0.0077607
Zm00001d014919	0.0426908	0.0544096	0.0601099
Zm00001d014920	0.0447256	0.0458836	0.0483821
Zm00001d015268	0.0106029	0.00910765	0.00922334
Zm00001d015473	0.0344392	0.0352225	0.0412717
Zm00001d016553	0.0413759	0.0457548	0.0438308
Zm00001d016736	5.50515e-05	0.000182979	0.00516603
Zm00001d016893	0.0293089	0.0347467	0.043839
Zm00001d017037	0.0103366	0.0139846	0.0139199
Zm00001d017092	8.10363e-07	1.79983e-06	0.000396662
Zm00001d017118	0.0435335	0.035623	0.0346313
Zm00001d017120	0.0411572	0.0391284	0.0499327
Zm00001d017324	0.0363397	0.307666	0.477616
Zm00001d017476	0.0132951	0.0163984	0.0177597
Zm00001d017913	0.0494042	0.251794	0.174278
Zm00001d017937	0.00336265	0.00298015	0.0151677
Zm00001d017958	0.0213264	0.0224505	0.0267235
Zm00001d018034	0.0177208	0.0260809	0.0281215
Zm00001d018086	0.0322231	0.0363653	0.0440008
Zm00001d018207	0.0122636	0.0217295	0.0188608
Zm00001d018333	0.0109439	0.00972107	0.0118197
Zm00001d018366	0.0345746	0.0350314	0.0349005
Zm00001d018394	0.0304509	0.0339541	0.0333363
Zm00001d018401	0.00544082	0.00627674	0.00860092
Zm00001d018468	0.0343247	0.0338766	0.0392557
Zm00001d018489	0.030866	0.0545799	0.0848088
Zm00001d035156	3.34469e-05	2.73901e-05	0.000114314
Zm00001d035889	0.0382417	0.0394953	0.0397717
Zm00001d036092	0.0374124	0.0423244	0.0427315
Zm00001d036749	0.0492245	0.0538039	0.0544534
Zm00001d036750	0.0353692	0.0374621	0.0392784
Zm00001d036765	0.0374008	0.105175	0.0517299
Zm00001d037034	0.00977589	0.0107613	0.0317164
Zm00001d037236	0.0348582	0.0294491	0.0299643
Zm00001d037275	0.0146786	0.0170116	0.0153087
Zm00001d037277	0.00221824	0.00260565	0.00276977
Zm00001d037476	0.0299494	0.0794499	0.0593166
Zm00001d037483	0.0324815	0.0574376	0.0557629
Zm00001d037651	0.0338936	0.0368214	0.0365136
Zm00001d037877	0.0414996	0.0409285	0.0477554
Zm00001d038057	0.00883666	0.00706794	0.00748319
Zm00001d038248	0.0122032	0.0117218	0.014024
Zm00001d038375	0.0781619	0.0481835	0.0597
Zm00001d038389	0.0285128	0.0367035	0.0512695
Zm00001d038542	3.92827e-07	5.16758e-05	3.53374e-05
Zm00001d038594	0.000939808	0.00128427	0.00112717
Zm00001d038689	0.0466506	0.0523721	0.0555911
Zm00001d038838	0.00348239	0.00129266	0.0249907
Zm00001d038998	0.00399096	0.00463836	0.00530721
Zm00001d039111	0.0350311	0.0526878	0.136247
Zm00001d018693	0.047899	0.0541774	0.061418
Zm00001d018901	0.00370774	0.00400527	0.00411839
Zm00001d019194	0.0114598	0.0117818	0.00982771
Zm00001d019217	0.00609075	0.00895994	0.0847032
Zm00001d019225	0.043902	0.0690497	0.0901698
Zm00001d019262	0.00132011	0.00162825	0.00145658
Zm00001d019263	0.0078188	0.0123599	0.0344739
Zm00001d019312	0.0122131	0.0158434	0.0200217
Zm00001d020108	0.0185583	0.0339138	0.0118042
Zm00001d020345	0.0430763	0.0424643	0.0506555
Zm00001d020445	0.0441406	0.0438178	0.0507377
Zm00001d020622	0.00809022	0.274368	0.276027
Zm00001d020708	0.124804	0.00115802	0.0587445
Zm00001d020711	0.0252727	0.00403018	0.324721
Zm00001d021169	0.00563667	0.00919483	0.022471
Zm00001d021291	0.000795372	0.00112033	0.0925944
Zm00001d021306	0.0030248	0.00304235	0.00307526
Zm00001d021494	0.0494069	0.0521194	0.0548586
Zm00001d021580	0.0135871	0.0131672	0.0122838
Zm00001d021878	0.0361624	0.0361592	0.0387606
Zm00001d022134	0.0312522	0.0392318	0.0350327
Zm00001d022139	0.0477498	0.13858	0.0627263
Zm00001d022239	0.0430028	0.045921	0.0617381
Zm00001d022354	0.000101607	3.17105e-05	2.41013e-05
Zm00001d022438	0.00687169	0.00601243	0.0136102
Zm00001d022469	0.00275527	0.171285	0.0046332
Zm00001d022529	0.0462394	0.0442335	0.0470894
Zm00001d008228	0.0367375	0.0342817	0.0836217
Zm00001d008257	0.0175864	0.0266086	0.0267043
Zm00001d008606	0.0390185	0.040546	0.0425016
Zm00001d008665	0.000335432	0.000209354	0.000695188
Zm00001d009000	0.169674	0.0174508	0.0342215
Zm00001d009745	0.0176303	0.0189593	0.0183731
Zm00001d009874	0.0354061	0.0395873	0.0436302
Zm00001d009954	0.0244473	0.0252821	0.0264382
Zm00001d010199	0.0426552	0.0417855	NA
Zm00001d010995	0.00016209	0.000383138	0.000310343
Zm00001d011092	0.0203239	0.0174398	0.0447324
Zm00001d011454	1.55466e-10	8.41369e-09	1.01111e-06
Zm00001d011467	0.00265689	0.00345261	0.00221805
Zm00001d011622	0.00813665	0.0756169	0.0123967
Zm00001d012017	0.00929705	0.00951377	0.0110748
Zm00001d012206	0.0348179	0.0629469	0.059653
Zm00001d012394	0.0114922	0.00876673	0.118357
Zm00001d012423	0.0255282	0.0505438	0.0408187
Zm00001d012539	0.0499937	0.0649529	0.0685714
Zm00001d012559	0.0414065	0.0747358	0.0671211
Zm00001d012689	0.0325411	0.0332587	0.0352219
Zm00001d045544	0.0253903	0.035254	0.0364315
Zm00001d045570	0.00731512	0.0375902	0.0387721
Zm00001d045877	0.001032	0.00148157	0.00149194
Zm00001d045919	0.0254072	NA	0.0387345
Zm00001d045938	3.44184e-05	7.28743e-05	0.000287642
Zm00001d045965	0.04217	0.043206	0.0432806
Zm00001d046135	0.0174766	0.0215197	0.0204293
Zm00001d046221	0.00260733	0.00377271	0.00307774
Zm00001d046513	0.0340313	0.0344841	0.0862981
Zm00001d046581	0.00197097	0.0117688	0.0564505
Zm00001d046683	0.0416249	0.050222	0.0490365
Zm00001d046688	0.0121538	NA	0.045559
Zm00001d046909	0.0297986	0.0348745	0.0396984
Zm00001d047426	0.0448058	0.0455182	0.0464928
Zm00001d047802	0.00356866	0.00372991	0.00374578
Zm00001d047808	0.0502343	0.0452399	0.0474152
Zm00001d047988	0.0251062	0.0264504	0.0278188
Zm00001d048343	0.0364291	0.0370312	0.0372661
Zm00001d048419	0.0297158	0.0342769	0.0325911
Zm00001d024323	NA	0.00957054	NA
Zm00001d024784	NA	0.0345483	NA
Zm00001d025338	NA	0.0493317	NA
Zm00001d040650	NA	0.0260847	NA
Zm00001d041951	NA	0.0303791	NA
Zm00001d042747	NA	0.0190912	NA
Zm00001d038555	NA	0.0202017	NA
Zm00001d021654	NA	0.0405044	0.0865618
Zm00001d046218	NA	0.00355291	0.00965195
Zm00001d047025	NA	0.0389611	NA
