## supplementary table S10 for "Allele-specific expression reveals multiple paths to highland adaptation in maize"

### Sheet: Sheet1
supplementarytableS10	Counts of differential Allele Sepcific Expression by effect. Genes are declared significant if lfsr < 0.05 in any of the 3 tissues. "SA" tests for differences between the Mexico and SA populations. "Mex:High" and "SA:High" test for a difference between highland and lowland accessions in each population. "Mex:Lat" and "SA:Lat" test for an association of expression and latitude in each population. …
	SA	Mex:High	SA:High	Mex:Lat	SA:Lat	TimeOfDay	Total
Joint	249	341	260	17	23	760	13632
