## supplementary table S11 for "Allele-specific expression reveals multiple paths to highland adaptation in maize"

### Sheet: supplementarytableS11_Enrichmen
Tissue	Effect	Sign	category	over_represented_pvalue	under_represented_pvalue	numDEInCat	numInCat	BH
MetLeaftip	Mex:High	up	Zm00001d049625	9.76589e-10	1	61	726	1.33695e-06
MetLeaftip	Mex:High	up	Zm00001d032784	4.29113e-06	0.999999	27	226	0.00293728
MetLeaftip	Mex:High	up	Zm00001d013630	1.46056e-05	0.999993	48	612	0.00666502
MetLeaftip	Mex:High	up	Zm00001d006209	2.79693e-05	0.999989	32	337	0.0095725
MetLeaftip	Mex:High	up	Zm00001d049485	5.21432e-05	0.999974	48	724	0.0142768
MetLeaftip	Mex:High	up	Zm00001d033404	8.73272e-05	0.999957	46	626	0.0199252
MetLeaftip	Mex:High	up	Zm00001d030513	0.000118478	0.999966	16	127	0.0220747
MetLeaftip	Mex:High	up	Zm00001d027987	0.000128997	0.999939	38	535	0.0220747
MetLeaftip	Mex:High	up	Zm00001d036510	0.000206645	0.999933	18	170	0.031433
MetLeaftip	Mex:High	up	Zm00001d050960	0.00035923	0.999813	43	739	0.0470099
MetLeaftip	Mex:High	up	Zm00001d020941	0.000432657	0.999765	48	788	0.0470099
MetLeaftip	Mex:High	up	Zm00001d034888	0.000440186	0.999811	26	370	0.0470099
MetLeaftip	Mex:High	up	Zm00001d052038	0.000446405	0.999767	42	652	0.0470099
MetLeaftip	Mex:High	up	Zm00001d002829	0.000509839	0.999726	45	694	0.049855
MetLeaftip	Mex:High	down	Zm00001d017480	1.78703e-10	1	67	878	2.44644e-07
MetLeaftip	Mex:High	down	Zm00001d022088	9.52322e-08	1	52	721	6.51865e-05
MetLeaftip	Mex:High	down	Zm00001d023931	4.4407e-07	1	35	428	0.000202644
MetLeaftip	Mex:High	down	Zm00001d014628	5.721e-06	0.999999	18	165	0.00149865
MetLeaftip	Mex:High	down	Zm00001d052038	6.25913e-06	0.999997	45	652	0.00149865
MetLeaftip	Mex:High	down	Zm00001d013003	6.56822e-06	0.999997	50	784	0.00149865
MetLeaftip	Mex:High	down	Zm00001d009622	8.9352e-06	0.999997	32	408	0.00174747
MetLeaftip	Mex:High	down	Zm00001d021296	1.26608e-05	0.999995	41	597	0.00216657
MetLeaftip	Mex:High	down	Zm00001d039004	1.45358e-05	0.999993	45	692	0.00221105
MetLeaftip	Mex:High	down	Zm00001d025864	1.95316e-05	0.999992	32	441	0.00267387
MetLeaftip	Mex:High	down	Zm00001d034045	3.01118e-05	0.999987	39	581	0.00374755
MetLeaftip	Mex:High	down	Zm00001d036050	3.71109e-05	0.999985	33	477	0.00423374
MetLeaftip	Mex:High	down	Zm00001d017420	4.37727e-05	0.999979	47	774	0.00438647
MetLeaftip	Mex:High	down	Zm00001d053195	4.4858e-05	0.999986	21	248	0.00438647
MetLeaftip	Mex:High	down	Zm00001d012280	7.90619e-05	0.999988	9	58	0.00683537
MetLeaftip	Mex:High	down	Zm00001d027686	7.98874e-05	0.999973	21	260	0.00683537
MetLeaftip	Mex:High	down	Zm00001d023282	9.03392e-05	0.999954	50	849	0.00727497
MetLeaftip	Mex:High	down	Zm00001d041444	0.000143408	0.999933	37	582	0.010907
MetLeaftip	Mex:High	down	Zm00001d041853	0.000166616	0.999914	47	807	0.0115504
MetLeaftip	Mex:High	down	Zm00001d044162	0.000175201	0.999936	22	287	0.0115504
MetLeaftip	Mex:High	down	Zm00001d033075	0.000177179	0.999947	16	171	0.0115504
MetLeaftip	Mex:High	down	Zm00001d039006	0.000281269	0.999859	40	678	0.0175026
MetLeaftip	Mex:High	down	Zm00001d024522	0.000370136	0.999823	34	553	0.0214255
MetLeaftip	Mex:High	down	Zm00001d006236	0.000375612	0.999801	45	799	0.0214255
MetLeaftip	Mex:High	down	Zm00001d043877	0.000439301	0.999924	8	57	0.0240561
MetLeaftip	Mex:High	down	Zm00001d032144	0.000576892	0.999717	34	557	0.0303282
MetLeaftip	Mex:High	down	Zm00001d032681	0.000598146	0.999683	42	736	0.0303282
MetLeaftip	Mex:High	down	Zm00001d005931	0.00064064	0.999713	27	408	0.0306904
MetLeaftip	Mex:High	down	Zm00001d028777	0.000650125	0.999897	7	48	0.0306904
MetLeaftip	Mex:High	down	Zm00001d011515	0.000723638	0.999619	40	684	0.033022
MetLeaftip	Mex:High	down	Zm00001d028962	0.000792037	0.999568	44	798	0.0345219
MetLeaftip	Mex:High	down	Zm00001d052357	0.000806941	0.99958	38	663	0.0345219
MetLeaftip	Mex:High	down	Zm00001d047716	0.000849559	0.999794	10	93	0.0352438
MetLeaftip	Mex:High	down	Zm00001d017642	0.000952629	0.99953	32	521	0.0383573
MetLeaftip	Mex:High	down	Zm00001d036118	0.00105494	0.999428	41	754	0.0412631
MetLeaftip	Mex:High	down	Zm00001d008853	0.00112847	0.999597	16	213	0.042913
MetLeafbase	Mex:High	up	Zm00001d027686	6.53699e-13	1	75	380	8.2889e-10
MetLeafbase	Mex:High	up	Zm00001d023446	1.12285e-11	1	85	472	7.11888e-09
MetLeafbase	Mex:High	up	Zm00001d014628	6.05954e-11	1	44	192	2.56117e-08
MetLeafbase	Mex:High	up	Zm00001d043076	4.53644e-09	1	113	768	1.43805e-06
MetLeafbase	Mex:High	up	Zm00001d048493	7.02517e-09	1	116	822	1.78158e-06
MetLeafbase	Mex:High	up	Zm00001d024644	1.38495e-07	1	64	383	2.92687e-05
MetLeafbase	Mex:High	up	Zm00001d038698	4.1006e-07	1	88	631	7.42795e-05
MetLeafbase	Mex:High	up	Zm00001d034888	2.77732e-06	0.999999	77	567	0.000440205
MetLeafbase	Mex:High	up	Zm00001d021296	4.60982e-06	0.999998	98	732	0.000649472
MetLeafbase	Mex:High	up	Zm00001d044726	7.30008e-06	0.999996	114	905	0.00092565
MetLeafbase	Mex:High	up	Zm00001d033407	1.02312e-05	0.999994	103	815	0.00117938
MetLeafbase	Mex:High	up	Zm00001d042736	1.57436e-05	0.999995	27	131	0.00166357
MetLeafbase	Mex:High	up	Zm00001d006565	2.62911e-05	0.999987	59	406	0.00256439
MetLeafbase	Mex:High	up	Zm00001d013385	3.45476e-05	0.999981	66	500	0.00312902
MetLeafbase	Mex:High	up	Zm00001d023636	5.47311e-05	0.999969	78	581	0.0046266
MetLeafbase	Mex:High	up	Zm00001d012916	7.87888e-05	0.999954	77	569	0.00624401
MetLeafbase	Mex:High	up	Zm00001d044259	0.000131403	0.99994	37	233	0.00980109
MetLeafbase	Mex:High	up	Zm00001d012703	0.000185021	0.999938	20	100	0.0130337
MetLeafbase	Mex:High	up	Zm00001d039113	0.000345755	0.99996	7	17	0.0230746
MetLeafbase	Mex:High	up	Zm00001d024523	0.000380031	0.999771	71	554	0.0240939
MetLeafbase	Mex:High	up	Zm00001d025233	0.000459628	0.999721	70	590	0.0270724
MetLeafbase	Mex:High	up	Zm00001d033945	0.000469711	0.999697	89	784	0.0270724
MetLeafbase	Mex:High	up	Zm00001d011133	0.000511424	0.999701	60	491	0.028195
MetLeafbase	Mex:High	up	Zm00001d014995	0.000564468	0.999628	96	823	0.0298227
MetLeafbase	Mex:High	up	Zm00001d042917	0.000712864	0.999593	53	419	0.0361565
MetLeafbase	Mex:High	up	Zm00001d050730	0.000855248	0.999462	74	603	0.0417098
MetLeafbase	Mex:High	up	Zm00001d046664	0.000995599	0.999473	40	297	0.0467563
MetLeafbase	Mex:High	down	Zm00001d005837	8.64263e-52	1	213	619	1.09589e-48
MetLeafbase	Mex:High	down	Zm00001d044242	8.65983e-38	1	241	864	5.49033e-35
MetLeafbase	Mex:High	down	Zm00001d039694	1.80778e-33	1	234	752	7.64087e-31
MetLeafbase	Mex:High	down	Zm00001d043699	4.99802e-32	1	197	617	1.58437e-29
MetLeafbase	Mex:High	down	Zm00001d028919	3.12276e-29	1	145	312	7.91932e-27
MetLeafbase	Mex:High	down	Zm00001d008793	6.62608e-25	1	147	372	1.40031e-22
MetLeafbase	Mex:High	down	Zm00001d018742	1.38035e-24	1	217	800	2.50041e-22
MetLeafbase	Mex:High	down	Zm00001d044975	2.4302e-24	1	141	577	3.70104e-22
MetLeafbase	Mex:High	down	Zm00001d008399	2.62692e-24	1	143	445	3.70104e-22
MetLeafbase	Mex:High	down	Zm00001d013630	3.85011e-23	1	157	657	4.88194e-21
MetLeafbase	Mex:High	down	Zm00001d035439	7.9532e-23	1	209	805	9.16787e-21
MetLeafbase	Mex:High	down	Zm00001d032784	3.72643e-20	1	72	198	3.93759e-18
MetLeafbase	Mex:High	down	Zm00001d009999	1.28542e-19	1	69	186	1.25377e-17
MetLeafbase	Mex:High	down	Zm00001d026543	1.24119e-17	1	195	790	1.12416e-15
MetLeafbase	Mex:High	down	Zm00001d009468	1.99405e-17	1	151	734	1.68564e-15
MetLeafbase	Mex:High	down	Zm00001d024323	2.41031e-17	1	130	469	1.91017e-15
MetLeafbase	Mex:High	down	Zm00001d012553	1.8523e-15	1	174	764	1.3816e-13
MetLeafbase	Mex:High	down	Zm00001d031164	7.45817e-15	1	180	811	5.25387e-13
MetLeafbase	Mex:High	down	Zm00001d043431	3.2728e-14	1	128	475	2.18417e-12
MetLeafbase	Mex:High	down	Zm00001d022099	4.88266e-14	1	161	804	3.09561e-12
MetLeafbase	Mex:High	down	Zm00001d006768	7.32346e-14	1	190	787	4.42197e-12
MetLeafbase	Mex:High	down	Zm00001d004095	1.3111e-13	1	135	726	7.55673e-12
MetLeafbase	Mex:High	down	Zm00001d038207	1.75305e-13	1	146	656	9.66465e-12
MetLeafbase	Mex:High	down	Zm00001d036510	4.11975e-13	1	48	165	2.1766e-11
MetLeafbase	Mex:High	down	Zm00001d028524	2.94202e-12	1	83	333	1.49219e-10
MetLeafbase	Mex:High	down	Zm00001d008919	1.41001e-11	1	115	709	6.87649e-10
MetLeafbase	Mex:High	down	Zm00001d023289	3.03608e-11	1	114	354	1.42583e-09
MetLeafbase	Mex:High	down	Zm00001d011515	4.48537e-11	1	173	811	2.03123e-09
MetLeafbase	Mex:High	down	Zm00001d017712	8.87594e-11	1	136	674	3.88093e-09
MetLeafbase	Mex:High	down	Zm00001d006209	1.51895e-10	1	94	391	6.42008e-09
MetLeafbase	Mex:High	down	Zm00001d044117	4.31546e-10	1	110	627	1.76516e-08
MetLeafbase	Mex:High	down	Zm00001d022424	7.69021e-10	1	157	901	3.04724e-08
MetLeafbase	Mex:High	down	Zm00001d002143	1.48723e-09	1	131	831	5.71456e-08
MetLeafbase	Mex:High	down	Zm00001d043231	2.97843e-09	1	67	313	1.11078e-07
MetLeafbase	Mex:High	down	Zm00001d006027	1.09051e-08	1	102	411	3.95077e-07
MetLeafbase	Mex:High	down	Zm00001d042560	3.05621e-08	1	131	754	1.07646e-06
MetLeafbase	Mex:High	down	Zm00001d046664	4.64678e-08	1	55	297	1.59246e-06
MetLeafbase	Mex:High	down	Zm00001d021790	1.16275e-07	1	106	650	3.8799e-06
MetLeafbase	Mex:High	down	Zm00001d029506	1.2208e-07	1	62	356	3.96917e-06
MetLeafbase	Mex:High	down	Zm00001d012516	1.61456e-07	1	88	485	5.11816e-06
MetLeafbase	Mex:High	down	Zm00001d023336	1.75442e-07	1	95	551	5.42588e-06
MetLeafbase	Mex:High	down	Zm00001d014995	1.89522e-07	1	127	823	5.67031e-06
MetLeafbase	Mex:High	down	Zm00001d024220	1.9229e-07	1	123	685	5.67031e-06
MetLeafbase	Mex:High	down	Zm00001d021701	2.01936e-07	1	129	772	5.81942e-06
MetLeafbase	Mex:High	down	Zm00001d043248	2.3511e-07	1	119	689	6.62487e-06
MetLeafbase	Mex:High	down	Zm00001d039116	2.67897e-07	1	71	306	7.38464e-06
MetLeafbase	Mex:High	down	Zm00001d016175	4.39031e-07	1	103	580	1.18445e-05
MetLeafbase	Mex:High	down	Zm00001d017642	5.52377e-07	1	85	504	1.4592e-05
MetLeafbase	Mex:High	down	Zm00001d016793	1.27854e-06	1	90	531	3.30854e-05
MetLeafbase	Mex:High	down	Zm00001d039077	1.31746e-06	1	122	866	3.34107e-05
MetLeafbase	Mex:High	down	Zm00001d020923	1.45108e-06	0.999999	98	534	3.60778e-05
MetLeafbase	Mex:High	down	Zm00001d039049	2.26087e-06	0.999999	72	418	5.51305e-05
MetLeafbase	Mex:High	down	Zm00001d033859	2.72407e-06	0.999999	119	701	6.5172e-05
MetLeafbase	Mex:High	down	Zm00001d026166	2.83229e-06	0.999999	74	518	6.65063e-05
MetLeafbase	Mex:High	down	Zm00001d031109	3.28195e-06	0.999998	135	807	7.56639e-05
MetLeafbase	Mex:High	down	Zm00001d005692	1.05062e-05	0.999994	97	646	0.000237891
MetLeafbase	Mex:High	down	Zm00001d052038	1.25851e-05	0.999993	99	647	0.000278226
MetLeafbase	Mex:High	down	Zm00001d027677	1.27264e-05	0.999992	125	812	0.000278226
MetLeafbase	Mex:High	down	Zm00001d026088	1.30218e-05	0.999994	63	286	0.000279859
MetLeafbase	Mex:High	down	Zm00001d026537	1.43094e-05	0.999996	20	80	0.000302406
MetLeafbase	Mex:High	down	Zm00001d021537	1.92256e-05	0.999989	83	505	0.00039964
MetLeafbase	Mex:High	down	Zm00001d043117	2.02914e-05	0.999988	116	742	0.000414993
MetLeafbase	Mex:High	down	Zm00001d027987	2.13022e-05	0.999988	94	610	0.00042875
MetLeafbase	Mex:High	down	Zm00001d024160	2.57338e-05	0.999986	69	443	0.000509851
MetLeafbase	Mex:High	down	Zm00001d002744	3.15004e-05	0.999986	43	222	0.0006145
MetLeafbase	Mex:High	down	Zm00001d042686	3.38638e-05	0.99998	88	609	0.000650595
MetLeafbase	Mex:High	down	Zm00001d021164	4.21367e-05	0.999985	28	107	0.000797454
MetLeafbase	Mex:High	down	Zm00001d042196	5.46386e-05	0.999981	24	110	0.00101885
MetLeafbase	Mex:High	down	Zm00001d018198	6.54292e-05	0.999963	75	376	0.00120238
MetLeafbase	Mex:High	down	Zm00001d042907	7.4081e-05	0.999959	70	392	0.00134192
MetLeafbase	Mex:High	down	Zm00001d005208	9.42084e-05	0.99994	111	835	0.00168248
MetLeafbase	Mex:High	down	Zm00001d028129	0.000112336	0.999938	64	367	0.00195307
MetLeafbase	Mex:High	down	Zm00001d033965	0.000112701	0.999925	128	891	0.00195307
MetLeafbase	Mex:High	down	Zm00001d023736	0.00011398	0.999939	56	356	0.00195307
MetLeafbase	Mex:High	down	Zm00001d020670	0.000131732	0.999914	117	748	0.00222032
MetLeafbase	Mex:High	down	Zm00001d033404	0.000133378	0.999912	127	703	0.00222032
MetLeafbase	Mex:High	down	Zm00001d015407	0.00013483	0.999913	107	790	0.00222032
MetLeafbase	Mex:High	down	Zm00001d010309	0.000179848	0.999887	95	559	0.00292368
MetLeafbase	Mex:High	down	Zm00001d048474	0.000184928	0.999889	80	516	0.00296822
MetLeafbase	Mex:High	down	Zm00001d048590	0.000209037	0.999875	78	456	0.00331324
MetLeafbase	Mex:High	down	Zm00001d030907	0.000228752	0.99985	111	791	0.00358095
MetLeafbase	Mex:High	down	Zm00001d039119	0.000251516	0.999885	34	201	0.00388929
MetLeafbase	Mex:High	down	Zm00001d017383	0.000333808	0.999793	82	536	0.00504704
MetLeafbase	Mex:High	down	Zm00001d049347	0.000334346	0.999806	64	427	0.00504704
MetLeafbase	Mex:High	down	Zm00001d046967	0.00034728	0.999791	72	506	0.0051806
MetLeafbase	Mex:High	down	Zm00001d005244	0.000355478	0.999795	61	437	0.00524124
MetLeafbase	Mex:High	down	Zm00001d050016	0.00041972	0.999826	27	118	0.00611729
MetLeafbase	Mex:High	down	Zm00001d049625	0.000494008	0.999671	104	759	0.00711821
MetLeafbase	Mex:High	down	Zm00001d020242	0.000503899	0.999715	57	293	0.00717914
MetLeafbase	Mex:High	down	Zm00001d032040	0.000511187	0.999765	32	169	0.00720205
MetLeafbase	Mex:High	down	Zm00001d049913	0.000549344	0.999713	43	273	0.00765459
MetLeafbase	Mex:High	down	Zm00001d037221	0.000572369	0.99964	79	602	0.00788874
MetLeafbase	Mex:High	down	Zm00001d026448	0.00063158	0.999604	77	558	0.00861122
MetLeafbase	Mex:High	down	Zm00001d037015	0.00067621	0.999565	83	719	0.00912164
MetLeafbase	Mex:High	down	Zm00001d048400	0.000762469	0.99948	111	792	0.010177
MetLeafbase	Mex:High	down	Zm00001d008800	0.000772916	0.999471	114	743	0.0102089
MetLeafbase	Mex:High	down	Zm00001d009595	0.000789147	0.999696	21	104	0.0103159
MetLeafbase	Mex:High	down	Zm00001d013385	0.000800181	0.999512	66	500	0.0103534
MetLeafbase	Mex:High	down	Zm00001d020823	0.000825718	0.999568	40	283	0.0105759
MetLeafbase	Mex:High	down	Zm00001d019116	0.000943376	0.999603	24	128	0.0118851
MetLeafbase	Mex:High	down	Zm00001d008578	0.000946686	0.999787	10	36	0.0118851
MetLeafbase	Mex:High	down	Zm00001d046174	0.00100244	0.999399	60	424	0.0124617
MetLeafbase	Mex:High	down	Zm00001d036426	0.00107586	0.999428	41	242	0.0132446
MetLeafbase	Mex:High	down	Zm00001d040682	0.00109061	0.999293	82	551	0.0132971
MetLeafbase	Mex:High	down	Zm00001d020932	0.00113924	0.999242	90	721	0.0137577
MetLeafbase	Mex:High	down	Zm00001d021403	0.00132185	0.999096	101	770	0.0158123
MetLeafbase	Mex:High	down	Zm00001d036736	0.00135046	0.999071	104	797	0.0160036
MetLeafbase	Mex:High	down	Zm00001d048412	0.00143783	0.99917	51	290	0.0168812
MetLeafbase	Mex:High	down	Zm00001d053890	0.00156885	0.999035	61	462	0.0182504
MetLeafbase	Mex:High	down	Zm00001d051788	0.00171482	0.99883	96	688	0.0197672
MetLeafbase	Mex:High	down	Zm00001d018605	0.00179682	0.998766	98	735	0.0205258
MetLeafbase	Mex:High	down	Zm00001d041277	0.00196089	0.998608	117	824	0.0222
MetLeafbase	Mex:High	down	Zm00001d037098	0.00199759	0.998632	95	705	0.0224154
MetLeafbase	Mex:High	down	Zm00001d021285	0.0020178	0.999027	28	178	0.0224436
MetLeafbase	Mex:High	down	Zm00001d007842	0.00206829	0.998819	45	302	0.0227654
MetLeafbase	Mex:High	down	Zm00001d031717	0.00208264	0.998645	73	563	0.0227654
MetLeafbase	Mex:High	down	Zm00001d020790	0.00229756	0.998716	41	280	0.0249001
MetLeafbase	Mex:High	down	Zm00001d008648	0.00306343	0.998238	43	280	0.0329189
MetLeafbase	Mex:High	down	Zm00001d042618	0.00309126	0.997909	82	600	0.0329388
MetLeafbase	Mex:High	down	Zm00001d020688	0.00313034	0.99769	137	915	0.0330773
MetLeafbase	Mex:High	down	Zm00001d026158	0.00336899	0.997582	111	843	0.0350902
MetLeafbase	Mex:High	down	Zm00001d043782	0.00339649	0.99761	97	846	0.0350902
MetLeafbase	Mex:High	down	Zm00001d006451	0.0034172	0.997809	63	440	0.0350902
MetLeafbase	Mex:High	down	Zm00001d050897	0.00343153	0.997728	72	543	0.0350902
MetLeafbase	Mex:High	down	Zm00001d026317	0.00360584	0.997959	39	276	0.0365776
MetLeafbase	Mex:High	down	Zm00001d027957	0.00386765	0.997379	79	581	0.0389221
MetLeafbase	Mex:High	down	Zm00001d052180	0.00396199	0.997342	75	536	0.0395575
MetLeafbase	Mex:High	down	Zm00001d021998	0.00422947	0.99731	58	419	0.0418982
MetLeafbase	Mex:High	down	Zm00001d002439	0.00437117	0.996936	91	718	0.0426432
MetLeafbase	Mex:High	down	Zm00001d040004	0.00437194	0.998216	17	96	0.0426432
MetLeafbase	Mex:High	down	Zm00001d006022	0.00447752	0.997101	61	501	0.0433397
MetLeafbase	Mex:High	down	Zm00001d005964	0.00458718	0.996813	86	673	0.0440647
MetLeafbase	Mex:High	down	Zm00001d042777	0.00478095	0.996636	91	730	0.0455808
MetLeafbase	Mex:High	down	Zm00001d028664	0.00492145	0.997139	40	284	0.0462408
MetLeafbase	Mex:High	down	Zm00001d026197	0.00492312	0.998865	8	25	0.0462408
MetLeafbase	Mex:High	down	Zm00001d009823	0.00509445	0.997848	18	90	0.0474983
MetLeafbase	Mex:High	down	Zm00001d038296	0.00514297	0.996349	95	718	0.0476006
PvLeaftip	Mex:High	up	Zm00001d028664	5.32623e-05	0.99999	11	258	0.0402589
PvLeaftip	Mex:High	up	Zm00001d036812	5.84734e-05	0.999986	14	432	0.0402589
MetLeaftip	SA:High	up	Zm00001d038812	5.00132e-08	1	46	859	6.84681e-05
MetLeaftip	SA:High	up	Zm00001d035224	2.31011e-07	1	40	712	0.000158127
MetLeaftip	SA:High	up	Zm00001d036812	1.08483e-06	1	28	436	0.000474706
MetLeaftip	SA:High	up	Zm00001d015671	1.57556e-06	0.999999	36	655	0.000474706
MetLeaftip	SA:High	up	Zm00001d016907	1.87302e-06	0.999999	24	352	0.000474706
MetLeaftip	SA:High	up	Zm00001d048044	2.08052e-06	0.999999	28	438	0.000474706
MetLeaftip	SA:High	up	Zm00001d033566	5.99981e-06	0.999999	17	205	0.00114609
MetLeaftip	SA:High	up	Zm00001d014710	6.6974e-06	1	7	32	0.00114609
MetLeaftip	SA:High	up	Zm00001d007384	2.62229e-05	0.999994	14	159	0.00398879
MetLeaftip	SA:High	up	Zm00001d025479	4.11659e-05	0.99999	15	190	0.00563561
MetLeaftip	SA:High	up	Zm00001d040500	0.000109002	0.999957	26	488	0.0135142
MetLeaftip	SA:High	up	Zm00001d050310	0.000118459	0.999951	29	601	0.0135142
MetLeaftip	SA:High	up	Zm00001d036632	0.000244156	0.999903	24	493	0.0257115
MetLeaftip	SA:High	up	Zm00001d041498	0.00027757	0.999962	7	54	0.0271424
MetLeaftip	SA:High	up	Zm00001d041886	0.000307054	0.999917	13	181	0.0280238
MetLeaftip	SA:High	up	Zm00001d026166	0.0004379	0.999819	24	499	0.0360444
MetLeaftip	SA:High	up	Zm00001d010233	0.000447593	0.99989	11	142	0.0360444
MetLeaftip	SA:High	up	Zm00001d020490	0.000596782	0.999874	9	102	0.0442058
MetLeaftip	SA:High	up	Zm00001d014345	0.000613521	0.999811	14	219	0.0442058
MetLeaftip	SA:High	up	Zm00001d030727	0.000677977	0.999701	26	569	0.0464075
MetLeaftip	SA:High	up	Zm00001d025589	0.000716876	0.99972	20	395	0.0467335
MetLeaftip	SA:High	down	Zm00001d002762	6.87367e-06	0.999998	22	460	0.00890598
MetLeaftip	SA:High	down	Zm00001d035053	1.30109e-05	0.999996	20	400	0.00890598
MetLeaftip	SA:High	down	Zm00001d027425	2.01523e-05	0.999993	25	616	0.00919615
MetLeafbase	SA:High	up	Zm00001d010842	9.04469e-09	1	56	501	1.14687e-05
MetLeafbase	SA:High	up	Zm00001d047813	3.5992e-08	1	55	538	2.2819e-05
MetLeafbase	SA:High	up	Zm00001d028603	9.41138e-08	1	65	687	3.97788e-05
MetLeafbase	SA:High	up	Zm00001d010239	1.13154e-05	0.999995	47	478	0.00358697
MetLeafbase	SA:High	up	Zm00001d011692	5.75009e-05	0.999971	50	614	0.0145822
MetLeafbase	SA:High	up	Zm00001d021790	9.93119e-05	0.999947	54	650	0.0209879
MetLeafbase	SA:High	up	Zm00001d048404	0.00019348	0.999914	32	341	0.0350475
MetLeafbase	SA:High	down	Zm00001d020490	1.26771e-05	0.999998	12	110	0.0160745
PvLeaftip	SA:High	up	Zm00001d015671	4.07721e-09	1	30	657	5.61432e-06
PvLeaftip	SA:High	up	Zm00001d007384	2.60246e-07	1	13	156	0.00017918
PvLeaftip	SA:High	up	Zm00001d036812	1.19059e-06	1	20	432	0.000472531
PvLeaftip	SA:High	up	Zm00001d038812	1.41315e-06	1	30	868	0.000472531
PvLeaftip	SA:High	up	Zm00001d016907	1.7158e-06	1	17	339	0.000472531
PvLeaftip	SA:High	up	Zm00001d025479	6.50533e-06	0.999999	12	181	0.00149297
PvLeaftip	SA:High	up	Zm00001d035224	1.00838e-05	0.999997	25	706	0.00198363
PvLeaftip	SA:High	up	Zm00001d048600	2.93252e-05	0.999997	8	93	0.0050476
PvLeaftip	SA:High	up	Zm00001d048044	3.55048e-05	0.99999	18	434	0.00543223
PvLeaftip	SA:High	up	Zm00001d014710	3.99685e-05	0.999998	5	30	0.00550366
PvLeaftip	SA:High	up	Zm00001d004230	7.08028e-05	0.99998	17	427	0.00886322
PvLeaftip	SA:High	up	Zm00001d026166	8.54606e-05	0.999975	17	474	0.00980661
PvLeaftip	SA:High	up	Zm00001d050870	0.000104176	0.999977	12	249	0.0110347
PvLeaftip	SA:High	up	Zm00001d035295	0.000275247	0.999918	15	410	0.0270725
PvLeaftip	SA:High	up	Zm00001d040500	0.000402769	0.999865	17	478	0.0369742
PvLeaftip	SA:High	up	Zm00001d006028	0.000476932	0.999826	19	612	0.041046
PvLeaftip	SA:High	up	Zm00001d037356	0.000577041	0.999815	15	431	0.0449999
PvLeaftip	SA:High	up	Zm00001d041498	0.000588234	0.999941	5	49	0.0449999
PvLeaftip	SA:High	down	Zm00001d027425	5.04063e-05	0.999987	15	608	0.0407314
PvLeaftip	SA:High	down	Zm00001d004822	8.79321e-05	0.999994	5	65	0.0407314
PvLeaftip	SA:High	down	Zm00001d035053	8.87393e-05	0.99998	12	388	0.0407314
PvLeaftip	SA:High	down	Zm00001d020823	0.000147801	0.999974	9	258	0.0438002
PvLeaftip	SA:High	down	Zm00001d022628	0.000159042	0.999955	15	661	0.0438002
